# A Modular Chromosomal Passenger Complex Rewires Chromosome Segregation in *Plasmodium berghei*

**DOI:** 10.1101/2025.09.05.674402

**Authors:** Magali Roques, Chengyue Niu, Mathieu Brochet, Lorenzo Brusini

## Abstract

Faithful chromosome segregation relies on precise kinetochore–microtubule interactions and checkpoint surveillance, yet the molecular basis of these processes varies widely across eukaryotes and is only beginning to be defined in apicomplexan parasites. In the malaria parasite *Plasmodium berghei*, chromosome segregation is especially critical during transmission from host to mosquito: rapid mitoses generate male gametes, and subsequent meiosis in the zygote seeds the next generation of infection. Here, we identify Aurora-related kinase 1 (ARK1) as a central regulator of chromosome segregation in both mitotic and meiotic contexts. ARK1 localises to spindle poles, spindles, and kinetochores, and its depletion results in short and multipolar spindles, kinetochore misalignment, and failed chromosome partitioning. ARK1 forms a minimal Chromosomal Passenger Complex (CPC) with INCENP1 during male gametogenesis, but a more elaborate CPC with INCENP2, kinetochores, centromeric histones, and spindle assembly checkpoint proteins during meiosis. This stage-specific modularity allows *Plasmodium* to prioritise male gamete formation whilst safeguarding faithful chromosome inheritance during zygote development, ensuring parasite transmission to the mosquito. Our findings demonstrate that conserved CPC principles are rewired in *Plasmodium*, highlighting both the plasticity of eukaryotic checkpoint control and a potential vulnerability for blocking malaria transmission.
