## Supplementary material for "A Modular Chromosomal Passenger Complex Rewires Chromosome Segregation in *Plasmodium berghei*": TableS1

### Sheet: Sheet0
replicate	line	FACs GFP+BFP+ percent	FACs GFP+ only percent	cycles	asexual inheritence percentage	ookinete microscopy GFP+mSc+ total	ookinete total	ookinete microscopy GFP+ mSc+ percent	ookinete microscopy GFP+ only percent	ookinete inheritence percent
a	fd1- (parental)	0	94.07	14	0	NA	NA	NA	NA	NA
a	fd1-::PAC-male-mBFP2-P28-mSc (PAC)	41.83	45.72	14	93.9644	54	207	26.087	73.913	62.3642
a	fd1-::PAC-male-mBFP2-P28-mScΔcentromere (PACΔcen)	0	97.12	14	0	2	198	1.0101	98.9899	0
b	fd1- (parental)	0	91.98	14	0	NA	NA	NA	NA	NA
b	fd1-::PAC-male-mBFP2-P28-mSc (PAC)	48.46	51.54	14	94.9571	61	222	27.4775	72.5225	56.7014
b	fd1-::PAC-male-mBFP2-P28-mScΔcentromere (PACΔcen)	0	97.19	14	0	2	205	0.97561	99.0244	0
c	fd1- (parental)	0	94.01	14	0	NA	NA	NA	NA	NA
c	fd1-::PAC-male-mBFP2-P28-mSc (PAC)	35.69	57.52	14	92.905	35	204	17.1569	82.8431	48.0719
c	fd1-::PAC-male-mBFP2-P28-mScΔcentromere (PACΔcen)	0	96.29	14	0	3	217	1.38249	98.6175	0
