## Supplementary material for "A Modular Chromosomal Passenger Complex Rewires Chromosome Segregation in *Plasmodium berghei*": TableS2

### Sheet: P. berghei fd1- line
Accession	kDa	NSAF.AKiT1_0%_1	NSAF.AKiT1_0.1%_1	NSAF.ARK1_0%_2	NSAF.ARK1_0.1%_2	NSAF.ARK1_0%_1	NSAF.ARK1_0.1%_1	NSAF.ARK1_1%_1	Peptides.AKiT1_0%_1	Peptides.AKiT1_0.1%_1	Peptides.ARK1_0%_2	Peptides.ARK1_0.1%_2	Peptides.ARK1_0%_1	Peptides.ARK1_0.1%_1	Peptides.ARK1_1%_1
PBANKA_1118600	91 kDa	0.028795	0.01583	0.034956	0.016263	0.023122	0.0064789	0.0042371	44	36	40	40	31	16	13
PBANKA_0621300	205 kDa	0.01563	0.0076633	0.0001065	0.00010174	0	0	0	75	42	1	1	0	0	0
PBANKA_0104100	44 kDa	0.00080728	0	0.041867	0.019068	0.030277	0.022044	0.016304	2	0	16	14	16	12	14
PBANKA_1343200	269 kDa	0	8.8844e-05	0.0011236	0.0074372	0.0028065	0.0088015	0.0092885	0	1	12	49	20	39	42
PBANKA_1133300	49 kDa	0.013157	0.0083209	0.011275	0.0091755	0.016507	0.012547	0.012472	15	14	10	15	14	14	15
PBANKA_0417800	93 kDa	0.006096	0.0063011	0.0042691	0.0063441	0	0	0	17	16	12	18	0	0	0
PBANKA_1206900	50 kDa	0.0096511	0.0096641	0.0070672	0.00834	0.013273	0.0099923	0.011381	13	14	11	13	11	10	15
PBANKA_0522700	50 kDa	0.01193	0.0077364	0.0094553	0.0070692	0.0037501	0.0055582	0.0066506	10	10	10	10	5	7	9
PBANKA_0408500	119 kDa	0.0046527	0.0037272	0.0033669	0.0042887	0.0056877	0.005058	0.0044227	25	17	14	22	17	16	17
PBANKA_1331900	45 kDa	0.01002	0.006689	0.0092962	0.0062166	0.012014	0.011172	0.0086764	14	12	10	10	13	10	11
PBANKA_1459300	42 kDa	0.010198	0.0070804	0.0083641	0.0056403	0.0044882	0.0029565	0.0030614	13	10	11	9	6	4	5
PBANKA_0805700	83 kDa	0.0048998	0.001991	0.0028263	0.0039273	0.0031251	0.0023159	0.0028777	18	7	10	15	8	6	9
PBANKA_0711900	75 kDa	0.0042053	0.0020685	0.0016017	0.0048454	0.0052761	0.0048123	0.004983	15	7	5	16	13	11	15
PBANKA_0417700	50 kDa	0.00067719	0.00090413	0.00040838	0	0	0	0	2	2	1	0	0	0	0
PBANKA_0611600	97 kDa	0.0036218	0.002176	0.0034946	0.0016692	0.0033207	0.0016406	0.0019026	15	9	14	8	9	5	7
PBANKA_1221600	129 kDa	0.0012304	0.00054756	0.0016488	0.00047254	0	0	0	1	1	1	1	0	0	0
PBANKA_1434700	230 kDa	0.0004634	0.0027841	9.3149e-05	0.00080089	0	0	0	6	26	1	9	0	0	0
PBANKA_1437300	93 kDa	0.0026576	0.0012672	0.0027474	0.0015311	0.0013924	0.0006879	0.00028492	12	5	10	7	3	2	1
PBANKA_1024900	111 kDa	0.0023695	0.00063271	0.00076208	0.0023661	0.0011586	0.0020035	0.005216	15	3	4	13	4	7	21
PBANKA_1449000	65 kDa	0.0026583	0.0017746	0.0019237	0.0015314	0.0034122	0.0028899	0.0015959	8	5	6	5	7	6	4
PBANKA_1243900	176 kDa	0.00050389	0.002691	0	0.00011612	0	0	0	5	18	0	1	0	0	0
PBANKA_0830200	160 kDa	0.0011328	0.00060498	0.001093	0.00065262	0	0	0.00017003	10	4	8	5	0	0	1
PBANKA_1125600	56 kDa	0.0042023	0.0012023	0.0028962	0.00034585	0.002752	0.0010877	0.0018021	12	3	6	1	4	2	4
PBANKA_1310500	42 kDa	0.0017283	0.011537	0.00052111	0	0	0	0	4	12	1	0	0	0	0
PBANKA_0416000	105 kDa	0.0015203	0.00045107	0.00081496	0.00058391	0	0	0	8	2	4	3	0	0	0
PBANKA_0818900	72 kDa	0.0016493	0.0015729	0.00085251	0.0019003	0.00086408	0.0012807	0.0014145	6	4	2	6	1	2	3
PBANKA_0416600	57 kDa	0.00094682	0.0037923	0	0.004	0.0040511	0.0057183	0.0080528	3	9	0	11	7	10	15
PBANKA_1320100	93 kDa	0.0017496	0	0.00093787	0.00089596	0	0	0.00029178	8	0	4	4	0	0	1
PBANKA_1442300	96 kDa	0	0.0045008	0	0.00064736	0	0	0.00056218	0	15	0	3	0	0	2
PBANKA_1340400	37 kDa	0.0022962	0.0024525	0.0022155	0.0047622	0.00084209	0.0033283	0.0048249	5	4	4	9	1	4	7
PBANKA_1204400	12 kDa	0.010034	0.0095694	0.0069157	0.013213	0.015772	0.012986	0.0086061	5	4	3	5	5	4	3
PBANKA_0930300	25 kDa	0.005734	0.0066986	0.0017289	0.004955	0.0078858	0.0064932	0.0075304	6	6	2	6	5	4	6
PBANKA_1030100	43 kDa	0.0016317	0	0.001476	0.0018801	0	0	0.0012245	4	0	3	4	0	0	2
PBANKA_1305300	57 kDa	0.0012445	0.00041539	0.0018762	0.0032263	0.001141	0.0028186	0.0060706	4	1	4	9	2	5	12
PBANKA_1326400	37 kDa	0.0022757	0.0024307	0.0021958	0.0015733	0.004173	0.0041233	0.0068313	5	4	4	3	5	5	10
PBANKA_0522000	55 kDa	0.00098957	0.0057252	0	0.00076012	0	0	0	3	9	0	2	0	0	0
PBANKA_1400600	152 kDa	0.0010652	0	0.00071371	0.00013636	0.00065106	0	0.00035527	9	0	5	1	3	0	2
PBANKA_1129100	334 kDa	0.00010855	0	0	0.00093805	0	9.834e-05	0.0006517	2	0	0	14	0	1	8
PBANKA_1360300	42 kDa	0.0028708	0.0010951	0.0029678	0.00094507	0.0022561	0.0014861	0	7	2	6	2	3	2	0
PBANKA_1131600	107 kDa	0.00048952	0.00021786	0	0.0015041	0	0.0005913	0.0029389	3	1	0	8	0	2	12
PBANKA_1105100	143 kDa	0	0	0	0.0024386	0	0.0009023	0.0022423	0	0	0	16	0	4	11
PBANKA_1415600	108 kDa	0.00032497	0.00043387	0.00019597	0.0018721	0	0.00088319	0.0039019	2	2	1	10	0	3	15
PBANKA_0804300	98 kDa	0.00071927	0.00048016	0	0.002279	0	0.0019548	0.0032387	4	2	0	11	0	6	12
PBANKA_0404000	394 kDa	0.0001853	0.0001237	0.00027936	0.00016013	0.00050968	0.00016787	0	4	2	5	3	6	2	0
PBANKA_0314700	38 kDa	0.0027888	0.0018617	0	0.0032133	0	0	0	5	3	0	4	0	0	0
PBANKA_1362000	94 kDa	0.00095507	0	0.0011519	0.00088034	0.001401	0	0	5	0	5	4	4	0	0
PBANKA_0912100	38 kDa	0.00094975	0.0044381	0	0.0021886	0.00087077	0.0008604	0.0035637	2	5	0	4	1	1	5
PBANKA_0610200	86 kDa	0.0012141	0.00027017	0	0.00093261	0.00037105	0.00073327	0.0030371	5	1	0	4	1	2	9
PBANKA_0612200	144 kDa	0.00049044	0.001637	0	0	0	0	0	4	10	0	0	0	0	0
PBANKA_0107300	61 kDa	0.0016949	0.0015086	0.00068138	0.00032547	0.00051797	0	0.00042397	6	4	2	1	1	0	1
PBANKA_1232200	128 kDa	0.0002799	0.0003737	0.00033758	0.00096749	0.00025662	0.00025357	0.0014703	2	2	2	6	1	1	7
PBANKA_0833600	153 kDa	0.00047561	0.00015875	0.00028681	0.000274	0	0	0.0008923	4	1	2	2	0	0	5
PBANKA_0812000	64 kDa	0.0014282	0.00038135	0	0.0003291	0	0.00051752	0.0004287	5	1	0	1	0	1	1
PBANKA_1238800	128 kDa	0.00040866	0.00072748	0	0.00078476	0	0	0	3	4	0	5	0	0	0
PBANKA_0408400	126 kDa	0.00071742	0	0.00017305	0.00016532	0	0	0	5	0	1	1	0	0	0
PBANKA_1344100	228 kDa	0.00070252	0	0.00028243	0	0	0	0	9	0	3	0	0	0	0
PBANKA_0811300	135 kDa	0.00026446	0.00035308	0.00015948	0.00091412	0	0.00047915	0.0011908	2	2	1	6	0	2	6
PBANKA_0522400	37 kDa	0	0	0	0.00054885	0	0	0.00071495	0	0	0	1	0	0	1
PBANKA_0712600	30 kDa	0	0.00078163	0	0.0053963	0.002147	0.0042429	0.0043934	0	1	0	7	2	4	5
PBANKA_1326800	39 kDa	0.0013377	0.00059531	0.0010756	0.0025687	0.00081761	0	0.0013385	3	1	2	5	1	0	2
PBANKA_0615200	61 kDa	0.0020335	0.00038785	0	0.0010041	0	0	0.0026161	7	1	0	3	0	0	6
PBANKA_1232500	84 kDa	0.0014996	0	0.00051675	0.00024683	0	0	0	6	0	2	1	0	0	0
PBANKA_1202800	24 kDa	0.0015338	0.0092154	0	0	0	0	0	2	8	0	0	0	0	0
PBANKA_1115700	69 kDa	0	0.0038245	0	0	0	0	0	0	11	0	0	0	0	0
PBANKA_1214300	49 kDa	0.0027513	0.00045916	0.00082957	0	0	0	0	8	1	1	0	0	0	0
PBANKA_1217700	49 kDa	0.0021254	0.00047295	0.001709	0	0	0	0	5	1	4	0	0	0	0
PBANKA_0614500	37 kDa	0.0028144	0	0.0011315	0.00054046	0.00086012	0	0	5	0	2	1	1	0	0
PBANKA_1210800	27 kDa	0	0.0053191	0	0.0022952	0	0.0024061	0.0069762	0	4	0	3	0	2	6
PBANKA_1034100	125 kDa	0	0	0	0.0013226	0	0.00025997	0.0017228	0	0	0	8	0	1	8
PBANKA_1232100	36 kDa	0.00097387	0.0019503	0	0.0016831	0	0	0	2	3	0	3	0	0	0
PBANKA_1108000	46 kDa	0.0015732	0	0.001423	0	0	0	0	4	0	3	0	0	0	0
PBANKA_0310900	61 kDa	0.0011299	0.0011314	0	0.0013019	0	0	0	4	3	0	4	0	0	0
PBANKA_0912300	118 kDa	0.00090849	0	0.00036524	0.00052338	0.0005553	0	0	6	0	2	3	2	0	0
PBANKA_1457000	48 kDa	0.0018615	0.0019882	0	0	0	0	0	5	4	0	0	0	0	0
PBANKA_1107100	67 kDa	0.0007682	0	0.00061768	0.00059008	0.0018782	0	0.00076866	3	0	2	2	4	0	2
PBANKA_1455100	38 kDa	0	0.00060948	0	0.0021039	0	0	0	0	1	0	4	0	0	0
PBANKA_0613200	199 kDa	8.9751e-05	0	0	0.00051705	0	0.00081308	0.00067354	1	0	0	5	0	5	5
PBANKA_1432400	114 kDa	0.00046061	0	0.00037036	0	0	0	0	3	0	2	0	0	0	0
PBANKA_0103900	82 kDa	0	0.00083586	0	0.0014427	0.00038267	0.00075622	0.0015661	0	3	0	6	1	2	5
PBANKA_0607400	162 kDa	0	0	0	0.00050314	0	0.0013846	0.0026217	0	0	0	4	0	7	15
PBANKA_1431900	41 kDa	0.00083361	0.001113	0.0005027	0.00096048	0	0.00075519	0	2	2	1	2	0	1	0
PBANKA_0831000	199 kDa	0.00034257	0	0.00010329	9.8676e-05	0	0	0	4	0	1	1	0	0	0
PBANKA_1364300	57 kDa	0.00091847	0	0.0007385	0	0.0005614	0	0	3	0	2	0	1	0	0
PBANKA_0316000	99 kDa	0.00071259	0.00023785	0	0.00061578	0	0	0.0010695	4	1	0	3	0	0	4
PBANKA_1138200	54 kDa	0.00064583	0	0	0.0018603	0	0	0.0024233	2	0	0	5	0	0	5
PBANKA_0405200	59 kDa	0.00086333	0.0011526	0	0.00099472	0	0	0	3	3	0	3	0	0	0
PBANKA_1018300	70 kDa	0.00051819	0	0.00062498	0	0	0	0	2	0	2	0	0	0	0
PBANKA_1425100	61 kDa	0.0011258	0	0	0.00064855	0	0	0	4	0	0	2	0	0	0
PBANKA_1314800	93 kDa	0.00055307	0	0	0.00084966	0.0006761	0.0010021	0.0005534	3	0	0	4	2	3	2
PBANKA_1134100	58 kDa	0.0017397	0	0	0	0	0	0	5	0	0	0	0	0	0
PBANKA_1442200	623 kDa	0	0	0	0.00023029	0	0.00010347	0.00021427	0	0	0	7	0	2	5
PBANKA_0610300	26 kDa	0.0013396	0.0017885	0.00080784	0.0015435	0.0012282	0.0012136	0.0010053	2	2	1	2	1	1	1
PBANKA_1441400	30 kDa	0	0.0015514	0	0.0013389	0	0.0010527	0	0	2	0	2	0	1	0
PBANKA_1209400	16 kDa	0.0021452	0	0	0.0024717	0.0039337	0.0019434	0.0032198	2	0	0	2	2	1	2
PBANKA_1303700	27 kDa	0.0019665	0.0017503	0	0.0015105	0	0.0011876	0	3	2	0	2	0	1	0
PBANKA_1241800	107 kDa	0.00032462	0	0.00039152	0.00056104	0.00029763	0.00088225	0.0017053	2	0	2	3	1	3	7
PBANKA_0520200	34 kDa	0.0015287	0	0.0006146	0.00058714	0.00093442	0.00092329	0.00076483	3	0	1	1	1	1	1
PBANKA_0942400	68 kDa	0.0010452	0	0.00031515	0	0.0014374	0	0	3	0	1	0	3	0	0
PBANKA_1137800	291 kDa	0.00023552	0	0.00014203	0	0	0	0	4	0	2	0	0	0	0
PBANKA_1003800	56 kDa	0.0021735	0	0.00037448	0	0.0011387	0	0	6	0	1	0	2	0	0
PBANKA_0801500	89 kDa	0.00041177	0	0	0.00023722	0	0	0	2	0	0	1	0	0	0
PBANKA_1010800	30 kDa	0.0017905	0	0	0	0	0	0.00089578	3	0	0	0	0	0	1
PBANKA_0941900	11 kDa	0.0059567	0	0.0017961	0	0	0	0.0022351	2	0	1	0	0	0	1
PBANKA_0105400	161 kDa	0.00033272	0	0.00026753	0	0	0	0	3	0	2	0	0	0	0
PBANKA_0610900	48 kDa	0	0.00048299	0	0.0012504	0	0.00065545	0.0021718	0	1	0	3	0	1	4
PBANKA_0913000	202 kDa	0	0	0	0.00020719	0	0	0.00013494	0	0	0	2	0	0	1
PBANKA_1205000	28 kDa	0.0013166	0.00087891	0	0.001517	0	0	0	2	1	0	2	0	0	0
PBANKA_1334300	32 kDa	0	0	0.0013754	0	0	0	0	0	0	2	0	0	0	0
PBANKA_0803600	144 kDa	0.00012501	0	0	0.0004321	0	0	0	1	0	0	3	0	0	0
PBANKA_0108800	15 kDa	0.0011278	0	0	0.0012995	0	0	0	1	0	0	1	0	0	0
PBANKA_0823400	45 kDa	0.00073742	0.0014768	0	0	0.0020283	0	0.0016602	2	3	0	0	3	0	3
PBANKA_1427700	58 kDa	0.0009076	0	0	0.00034858	0	0	0	3	0	0	1	0	0	0
PBANKA_0720300	51 kDa	0.00070684	0	0.00042626	0	0	0	0	2	0	1	0	0	0	0
PBANKA_1348900	61 kDa	0	0	0	0.00069442	0	0	0	0	0	0	2	0	0	0
PBANKA_0936500	41 kDa	0.00087899	0	0	0.00050639	0	0	0	2	0	0	1	0	0	0
PBANKA_1210200	111 kDa	0.00031626	0	0.00019072	0	0	0	0	2	0	1	0	0	0	0
PBANKA_1123500	293 kDa	0	0.00016234	0	0.00021014	0	0	9.1246e-05	0	2	0	3	0	0	1
PBANKA_0110400	68 kDa	0.00027004	0	0.0003257	0	0	0	0	1	0	1	0	0	0	0
PBANKA_0505800	29 kDa	0.0017563	0	0.00070609	0	0	0	0	3	0	1	0	0	0	0
PBANKA_1348800	106 kDa	0	0	0	0.00099847	0	0	0.00078039	0	0	0	5	0	0	3
PBANKA_0803100	95 kDa	0	0	0	0.0010685	0	0.00067209	0.0036188	0	0	0	4	0	2	11
PBANKA_1214700	112 kDa	0.00095765	0	0	0	0	0	0	6	0	0	0	0	0	0
PBANKA_0817700	40 kDa	0.00044588	0	0.00053778	0.0010275	0	0	0	1	0	1	2	0	0	0
PBANKA_0306800	53 kDa	0	0.00043946	0.00039698	0.00075849	0	0	0	0	1	1	2	0	0	0
PBANKA_0941800	13 kDa	0.0012999	0.0017355	0	0	0	0	0	1	1	0	0	0	0	0
PBANKA_1302600	53 kDa	0.00034314	0	0	0.00039537	0	0	0	1	0	0	1	0	0	0
PBANKA_1239200	41 kDa	0.0012607	0	0.00050684	0	0.00077057	0	0	3	0	1	0	1	0	0
PBANKA_0609900	28 kDa	0.0012521	0	0	0.0014427	0	0	0.00093965	2	0	0	2	0	0	1
PBANKA_1444100	61 kDa	0.000283	0	0	0.00032607	0	0	0	1	0	0	1	0	0	0
PBANKA_1352000	47 kDa	0.00038061	0	0	0	0	0	0	1	0	0	0	0	0	0
PBANKA_1133600	14 kDa	0	0	0.0030578	0	0.0023245	0	0	0	0	2	0	1	0	0
PBANKA_0212100	37 kDa	0.0004705	0	0.00056747	0	0	0	0	1	0	1	0	0	0	0
PBANKA_1425900	154 kDa	0	0	0.00014198	0.00013563	0	0	0	0	0	1	1	0	0	0
PBANKA_0913700	58 kDa	0.00062099	0	0.00037448	0	0	0	0	2	0	1	0	0	0	0
PBANKA_0718800	22 kDa	0.0016061	0	0.00096856	0	0	0	0	2	0	1	0	0	0	0
PBANKA_0922500	63 kDa	0.0008291	0	0	0	0	0	0	3	0	0	0	0	0	0
PBANKA_0619200	55 kDa	0.00096065	0	0	0	0	0	0	3	0	0	0	0	0	0
PBANKA_0703900	36 kDa	0	0	0	0.0010977	0	0	0.0021449	0	0	0	2	0	0	3
PBANKA_1034400	50 kDa	0.00068171	0	0.0008222	0	0	0	0	2	0	2	0	0	0	0
PBANKA_0827500	102 kDa	0.00035019	0	0.00042236	0	0	0	0	2	0	2	0	0	0	0
PBANKA_1416900	144 kDa	0	0	0	0.0004321	0	0	0.00056287	0	0	0	3	0	0	3
PBANKA_0313800	61 kDa	0.0005598	0	0	0	0	0	0	2	0	0	0	0	0	0
PBANKA_0604300	39 kDa	0	0	0	0.0016066	0	0	0.0034881	0	0	0	3	0	0	4
PBANKA_1304500	55 kDa	0	0	0	0.0011501	0	0	0.00049938	0	0	0	3	0	0	1
PBANKA_1426500	101 kDa	0	0	0	0.00083758	0	0	0	0	0	0	4	0	0	0
PBANKA_0716000	139 kDa	0	0	0	0.00030082	0	0	0	0	0	0	2	0	0	0
PBANKA_0908500	195 kDa	0	0	0	0.00032547	0	0	0	0	0	0	3	0	0	0
PBANKA_1337600	150 kDa	0	0	0	0.00027941	0	0.00021969	0.00054596	0	0	0	2	0	1	3
PBANKA_0406500	60 kDa	0.00056914	0.00037994	0	0.00032788	0	0	0	2	1	0	1	0	0	0
PBANKA_0933600	24 kDa	0.00074458	0	0	0.0017158	0	0	0	1	0	0	2	0	0	0
PBANKA_0314200	61 kDa	0.00058655	0	0	0	0	0	0	2	0	0	0	0	0	0
PBANKA_0310000	38 kDa	0	0	0	0.00052913	0	0	0.00068926	0	0	0	1	0	0	1
PBANKA_1448900	73 kDa	0	0	0	0.00056735	0	0.00044608	0.00073905	0	0	0	2	0	1	2
PBANKA_1351800	59 kDa	0.00061354	0	0.00036999	0	0	0	0	2	0	1	0	0	0	0
PBANKA_1226600	52 kDa	0.00067869	0	0	0	0	0	0	2	0	0	0	0	0	0
PBANKA_0938300	63 kDa	0.00055473	0	0	0	0	0	0	2	0	0	0	0	0	0
PBANKA_0822900	94 kDa	0.0003849	0	0.00046423	0	0.0003529	0	0	2	0	2	0	1	0	0
PBANKA_0213200	273 kDa	0	0.00026176	0	0	0	0	0	0	3	0	0	0	0	0
PBANKA_1434200	69 kDa	0.00052171	0	0.00062923	0	0	0	0	2	0	2	0	0	0	0
PBANKA_0819300	36 kDa	0.00098009	0	0.0011821	0	0	0	0	2	0	2	0	0	0	0
PBANKA_0618900	26 kDa	0	0.00091016	0	0.00078546	0	0	0	0	1	0	1	0	0	0
PBANKA_1463000	309 kDa	0.00011772	0	0.00014198	0	0	0	0	2	0	2	0	0	0	0
PBANKA_0412800	27 kDa	0.0013514	0	0.00081496	0	0	0	0	1	0	1	0	0	0	0
PBANKA_1229000	131 kDa	0.00026933	0	0.00016242	0	0	0	0	2	0	1	0	0	0	0
PBANKA_1218200	59 kDa	0.0002867	0.00076556	0	0	0.0010514	0.00051946	0.00043031	1	2	0	0	2	1	1
PBANKA_0604800	109 kDa	0.00016582	0	0.00019999	0	0	0	0	1	0	1	0	0	0	0
PBANKA_1452600	27 kDa	0	0	0	0.002346	0.0012445	0	0.0030559	0	0	0	3	1	0	3
PBANKA_1115200	133 kDa	0.00040435	0	0	0	0	0	0	3	0	0	0	0	0	0
PBANKA_0903900	113 kDa	0.00015667	0	0	0	0	0	0	1	0	0	0	0	0	0
PBANKA_1414400	137 kDa	0	0	0	0.00045161	0	0	0	0	0	0	3	0	0	0
PBANKA_1117700	34 kDa	0.00098009	0	0	0	0	0	0	2	0	0	0	0	0	0
PBANKA_0712100	121 kDa	0	0	0	0.00052081	0	0.00054599	0.0020353	0	0	0	3	0	2	9
PBANKA_1003400	261 kDa	0	0	0	7.813e-05	0	0	0	0	0	0	1	0	0	0
PBANKA_1356400	166 kDa	0	0	0	0.00049331	0	0.00038787	0.00064261	0	0	0	4	0	2	4
PBANKA_0819900	32 kDa	0	0	0	0.0026476	0	0	0	0	0	0	3	0	0	0
PBANKA_0303300	74 kDa	0	0	0	0.00057101	0	0	0.00074383	0	0	0	2	0	0	2
PBANKA_0513900	160 kDa	0	0	0	0.0005252	0	0	0.00051311	0	0	0	4	0	0	3
PBANKA_1404900	45 kDa	0	0	0.00047072	0	0	0	0	0	0	1	0	0	0	0
PBANKA_0106200	87 kDa	0.00040794	0	0	0	0	0	0	2	0	0	0	0	0	0
PBANKA_1321000	71 kDa	0.00051907	0	0.00031302	0	0	0	0	2	0	1	0	0	0	0
PBANKA_1032100	71 kDa	0.00025395	0	0	0	0	0	0	1	0	0	0	0	0	0
PBANKA_0919100	45 kDa	0.00079064	0	0	0	0	0	0	2	0	0	0	0	0	0
PBANKA_1310400	19 kDa	0	0	0	0.0021039	0	0	0.0013703	0	0	0	2	0	0	1
PBANKA_1430800	25 kDa	0.0014268	0	0	0	0	0	0	2	0	0	0	0	0	0
PBANKA_1222300	34 kDa	0.001084	0	0	0	0	0	0	2	0	0	0	0	0	0
PBANKA_0203000	51 kDa	0	0	0	0.00039625	0	0	0.0015485	0	0	0	1	0	0	3
PBANKA_1023000	136 kDa	0	0	0.00032089	0	0	0	0	0	0	2	0	0	0	0
PBANKA_0938600	40 kDa	0.00045786	0	0	0	0	0	0	1	0	0	0	0	0	0
PBANKA_1458300	117 kDa	0.00029929	0	0	0	0	0	0.0002246	2	0	0	0	0	0	1
PBANKA_0820000	45 kDa	0.00040258	0	0	0	0	0	0	1	0	0	0	0	0	0
PBANKA_0207000	127 kDa	0	0	0.00016517	0	0	0	0	0	0	1	0	0	0	0
PBANKA_1326900	64 kDa	0.00056704	0	0	0	0	0	0	2	0	0	0	0	0	0
PBANKA_0202500	124 kDa	0	0	0	0.00033889	0	0	0	0	0	0	2	0	0	0
PBANKA_1433500	47 kDa	0	0	0.00045121	0	0	0	0	0	0	1	0	0	0	0
PBANKA_0942500	49 kDa	0	0	0.00088093	0	0.00066966	0	0	0	0	2	0	1	0	0
PBANKA_1032700	59 kDa	0.00060507	0	0	0	0	0	0	2	0	0	0	0	0	0
PBANKA_1309500	41 kDa	0.00089961	0	0	0	0	0	0	2	0	0	0	0	0	0
PBANKA_1011400	169 kDa	0	0	0	0.00012006	0	0	0.00078198	0	0	0	1	0	0	5
PBANKA_1443000	108 kDa	0	0	0	0.00038629	0	0.00030373	0.0002516	0	0	0	2	0	1	1
PBANKA_0702800	55 kDa	0	0	0	0.00036666	0	0	0	0	0	0	1	0	0	0
PBANKA_1029400	40 kDa	0	0	0	0.0010335	0	0	0	0	0	0	2	0	0	0
PBANKA_1014900	146 kDa	0.00036636	0	0	0	0	0	0	3	0	0	0	0	0	0
PBANKA_0414300	54 kDa	0	0.00089622	0	0	0	0	0	0	2	0	0	0	0	0
PBANKA_1358800	26 kDa	0	0.0028443	0	0	0	0	0	0	3	0	0	0	0	0
PBANKA_0301800	92 kDa	0	0	0	0.00045607	0	0	0.00029705	0	0	0	2	0	0	1
PBANKA_0602000	120 kDa	0	0	0	0.00034052	0	0.00026774	0.00044357	0	0	0	2	0	1	2
PBANKA_1452800	106 kDa	0	0	0	0.0003923	0	0	0	0	0	0	2	0	0	0
PBANKA_0602700	40 kDa	0	0	0	0.00051226	0	0	0.00066729	0	0	0	1	0	0	1
PBANKA_0920500	54 kDa	0	0.00044422	0	0	0	0	0	0	1	0	0	0	0	0
PBANKA_1431500	42 kDa	0.00085451	0	0	0	0	0	0	2	0	0	0	0	0	0
PBANKA_0407600	66 kDa	0	0.00035247	0	0	0	0	0	0	1	0	0	0	0	0
PBANKA_0312500	94 kDa	0	0	0	0.00043369	0	0	0.00028247	0	0	0	2	0	0	1
PBANKA_1108700	170 kDa	0	0	0	0.00024512	0	0	0	0	0	0	2	0	0	0
PBANKA_1414100	24 kDa	0.00072011	0	0.00086852	0	0	0	0	1	0	1	0	0	0	0
PBANKA_1021700	83 kDa	0	0.00029636	0	0	0	0	0	0	1	0	0	0	0	0
PBANKA_1210900	68 kDa	0	0	0.00031196	0	0	0	0	0	0	1	0	0	0	0
PBANKA_0914300	49 kDa	0.00036261	0	0	0	0	0	0	1	0	0	0	0	0	0
PBANKA_1423300	27 kDa	0	0	0	0.00073029	0	0	0	0	0	0	1	0	0	0
PBANKA_1016300	43 kDa	0.00040685	0	0	0	0.00074605	0.00073716	0	1	0	0	0	1	1	0
PBANKA_0929900	92 kDa	0	0	0.00023067	0	0	0	0	0	0	1	0	0	0	0
PBANKA_0501300	127 kDa	0	0	0	0.0003222	0	0.00025334	0.00020986	0	0	0	2	0	1	1
PBANKA_0107600	637 kDa	0	3.7645e-05	0	0	0	0	0	0	1	0	0	0	0	0
PBANKA_0828300	13 kDa	0	0	0	0.0031559	0	0	0	0	0	0	2	0	0	0
PBANKA_1216500	19 kDa	0	0	0	0.0020792	0	0	0.0013542	0	0	0	2	0	0	1
PBANKA_0405600	51 kDa	0	0	0	0.00081255	0	0	0.00052923	0	0	0	2	0	0	1
PBANKA_0210600	326 kDa	0	0	0	0.00012678	0	0	0	0	0	0	2	0	0	0
PBANKA_1131900	82 kDa	0.00043146	0	0	0	0	0	0	2	0	0	0	0	0	0
PBANKA_1202700	87 kDa	0	0	0	0.00049435	0	0	0.00032198	0	0	0	2	0	0	1
PBANKA_0917500	192 kDa	0	0	0	0.00021818	0	0	0.00028422	0	0	0	2	0	0	2
PBANKA_0928100	29 kDa	0.00061354	0	0	0	0	0	0	1	0	0	0	0	0	0
PBANKA_0938400	39 kDa	0.00044849	0	0	0	0	0	0	1	0	0	0	0	0	0
PBANKA_1347700	151 kDa	0.0001203	0	0	0	0	0	0	1	0	0	0	0	0	0
PBANKA_1019700	137 kDa	0	0	0	0.00015028	0	0	0	0	0	0	1	0	0	0
PBANKA_1208500	34 kDa	0	0.0014321	0	0	0	0	0	0	2	0	0	0	0	0
PBANKA_1322400	42 kDa	0.00043575	0	0	0	0	0	0	1	0	0	0	0	0	0
PBANKA_1121700	147 kDa	0	0	0	0.0001415	0	0	0	0	0	0	1	0	0	0
PBANKA_1230200	82 kDa	0	0	0	0.00024821	0	0	0.00032333	0	0	0	1	0	0	1
PBANKA_1022100	110 kDa	0.00016709	0	0	0	0	0	0	1	0	0	0	0	0	0
PBANKA_0502200	55 kDa	0.00032845	0	0	0	0	0	0	1	0	0	0	0	0	0
PBANKA_0916200	60 kDa	0.00028248	0	0	0	0	0	0	1	0	0	0	0	0	0
PBANKA_1145800	20 kDa	0	0	0.0010335	0	0.0015713	0	0	0	0	1	0	1	0	0
PBANKA_1405000	150 kDa	0	0	0	0.0001406	0	0.00022109	0	0	0	0	1	0	1	0
PBANKA_0415500	117 kDa	0.00015354	0	0	0	0	0	0	1	0	0	0	0	0	0
PBANKA_0506700	65 kDa	0.000271	0	0	0	0	0	0	1	0	0	0	0	0	0
PBANKA_1130200	27 kDa	0.00069405	0	0	0	0	0	0	1	0	0	0	0	0	0
PBANKA_0407700	12 kDa	0	0	0	0.0015922	0	0	0	0	0	0	1	0	0	0
PBANKA_1034500	47 kDa	0.00037873	0	0	0	0	0	0	1	0	0	0	0	0	0
PBANKA_1238400	24 kDa	0	0	0	0.00085376	0	0	0.0011121	0	0	0	1	0	0	1
PBANKA_1137900	31 kDa	0	0	0	0	0	0.0020285	0.0033608	0	0	0	0	0	2	4
PBANKA_0916100	32 kDa	0	0	0	0	0.0020605	0.002036	0.0016866	0	0	0	0	2	2	2
PBANKA_0716500	45 kDa	0	0	0	0	0	0.0014325	0.00059334	0	0	0	0	0	2	1
PBANKA_0706400	132 kDa	0	0	0	0	0	0	0.00041592	0	0	0	0	0	0	2
PBANKA_1102900	102 kDa	0	0	0	0	0	0.0003198	0.0010597	0	0	0	0	0	1	4
PBANKA_0612300	99 kDa	0	0	0	0	0	0.00033403	0.0011068	0	0	0	0	0	1	4
PBANKA_1429400	11 kDa	0	0	0	0	0.0030243	0.0059766	0.0049508	0	0	0	0	1	1	1
PBANKA_1318400	53 kDa	0	0	0	0	0	0	0.001951	0	0	0	0	0	0	4
PBANKA_1029600	44 kDa	0	0	0	0	0	0	0.0018368	0	0	0	0	0	0	3
PBANKA_1144800	42 kDa	0	0	0	0	0.00077911	0	0	0	0	0	0	1	0	0
PBANKA_1360700	209 kDa	0	0	0	0	0	0	0.00013118	0	0	0	0	0	0	1
PBANKA_0402100	218 kDa	0	0	0	0	0	0	0.00012621	0	0	0	0	0	0	1
PBANKA_1320400	79 kDa	0	0	0	0	0	0	0.00033172	0	0	0	0	0	0	1
PBANKA_1365500	37 kDa	0	0	0	0	0.00086012	0	0.00070402	0	0	0	0	1	0	1
PBANKA_1308000	792 kDa	0	0	0	0	0	0	3.4401e-05	0	0	0	0	0	0	1
PBANKA_1344300	59 kDa	0	0	0	0	0	0.00054173	0.00089752	0	0	0	0	0	1	2
PBANKA_1308600	40 kDa	0	0	0	0	0	0	0.0018717	0	0	0	0	0	0	3
PBANKA_1303800	28 kDa	0	0	0	0	0	0	0.0037131	0	0	0	0	0	0	4
PBANKA_1113000	27 kDa	0	0	0	0	0	0	0.003774	0	0	0	0	0	0	4
PBANKA_0919300	37 kDa	0	0	0	0	0.0008762	0.00086576	0.00071718	0	0	0	0	1	1	1
PBANKA_1348100	27 kDa	0	0	0	0	0	0.0012031	0	0	0	0	0	0	1	0
PBANKA_1320900	12 kDa	0	0	0	0	0	0	0.0044272	0	0	0	0	0	0	2
PBANKA_1361500	85 kDa	0	0	0	0	0	0	0.00031842	0	0	0	0	0	0	1
PBANKA_0305000	124 kDa	0	0	0	0	0.00075203	0	0	0	0	0	0	3	0	0
PBANKA_0523700	40 kDa	0	0	0	0	0	0	0.0013868	0	0	0	0	0	0	2
PBANKA_1302800	22 kDa	0	0	0	0	0	0	0.0011806	0	0	0	0	0	0	1
PBANKA_1030600	39 kDa	0	0	0	0	0.0008575	0	0.00070187	0	0	0	0	1	0	1
PBANKA_1325700	14 kDa	0	0	0	0	0	0.0022968	0.0019026	0	0	0	0	0	1	1
PBANKA_1032800	94 kDa	0	0	0	0	0	0	0.00029178	0	0	0	0	0	0	1
PBANKA_1137500	17 kDa	0	0	0	0	0	0.0019434	0	0	0	0	0	0	1	0
PBANKA_0501000	321 kDa	0	0	0	0	0	0	8.4204e-05	0	0	0	0	0	0	1
PBANKA_1409600	60 kDa	0	0	0	0	0	0	0.0009513	0	0	0	0	0	0	2
PBANKA_1444000	13 kDa	0	0	0	0	0	0	0.0019846	0	0	0	0	0	0	1
PBANKA_1336900	60 kDa	0	0	0	0	0	0	0.00045318	0	0	0	0	0	0	1
PBANKA_0707400	33 kDa	0	0	0	0	0	0	0.00079936	0	0	0	0	0	0	1
PBANKA_1426900	104 kDa	0	0	0	0	0	0	0.00025326	0	0	0	0	0	0	1
PBANKA_0302900	23 kDa	0	0	0	0	0.0014277	0	0	0	0	0	0	1	0	0
PBANKA_1402600	103 kDa	0	0	0	0	0	0	0.00025636	0	0	0	0	0	0	1
PBANKA_0302200	12 kDa	0	0	0	0	0.0026286	0	0	0	0	0	0	1	0	0
PBANKA_0302500	56 kDa	0	0	0	0	0.00055695	0	0	0	0	0	0	1	0	0
