## Supplementary material for "A Modular Chromosomal Passenger Complex Rewires Chromosome Segregation in *Plasmodium berghei*": TableS6

### Sheet: P. berghei md4- line
Accession	kDa	NSAF.AKiT1_0%	NSAF.AKiT1_0.1%	NSAF.ARK1_0%	NSAF.ARK1_0.1%	Peptides.AKiT1_0%	Peptides.AKiT1_0.1%	Peptides.ARK1_0%	Peptides.ARK1_0.1%
PBANKA_0621300	205 kDa	0	0	0.010328	0.0049713	0	0	60	35
PBANKA_1118600	91 kDa	0.012102	0.006502	0.011465	0.006724	30	22	27	23
PBANKA_1206900	50 kDa	0.013955	0.017692	0.012598	0.013434	17	20	18	18
PBANKA_1434700	230 kDa	0.00036788	0.005184	0.00037638	0.0054351	4	45	4	45
PBANKA_1331900	45 kDa	0.012391	0.010652	0.0093906	0.0095965	16	16	13	15
PBANKA_1133300	49 kDa	0.0090707	0.012645	0.0088585	0.01312	13	17	12	15
PBANKA_0805700	83 kDa	0.0050737	0.0067291	0.0046718	0.0053048	17	24	14	18
PBANKA_0711900	75 kDa	0.0044806	0.0056804	0.0051235	0.0050322	16	19	17	17
PBANKA_1344100	228 kDa	0.0035322	0.00023115	0.0031383	0.00016902	33	3	28	2
PBANKA_1459300	42 kDa	0.010201	0.0088587	0.009443	0.0083914	14	13	11	12
PBANKA_1125600	56 kDa	0.008936	0.0056295	0.0076797	0.0058495	14	13	14	13
PBANKA_1437300	93 kDa	0.004069	0.0046845	0.0034692	0.0049325	17	20	13	17
PBANKA_1238800	128 kDa	0.0014599	0.0028237	0.0014937	0.0022122	8	19	8	15
PBANKA_0522700	50 kDa	0	0.0084113	0.004568	0.0014761	0	15	9	3
PBANKA_0912300	118 kDa	0.0018031	0.0022419	0.0012913	0.0021311	9	11	6	10
PBANKA_0417700	50 kDa	0.0044352	0.0016711	0.00082505	0.0062319	8	5	2	14
PBANKA_1343200	269 kDa	0.00063393	0.0026274	0	0	7	31	0	0
PBANKA_1353900	135 kDa	0.0043797	0.0041683	0	0	25	24	0	0
PBANKA_0408400	126 kDa	0.0017086	0.0021245	0.0015733	0.0012427	10	15	9	8
PBANKA_0818900	72 kDa	0.0033668	0.0034886	0.0028706	0.0033161	11	12	10	11
PBANKA_1362000	94 kDa	0.0027295	0.0026397	0.0018617	0.0024816	11	13	8	11
PBANKA_1243900	176 kDa	0	0	0.0022101	0.002073	0	0	14	15
PBANKA_1210200	111 kDa	0.0016947	0.0012487	0.0015412	0.0011984	8	8	7	7
PBANKA_1030100	43 kDa	0.00048578	0.00040267	0.000497	0.0026499	1	1	1	6
PBANKA_0104100	41 kDa	0.010094	0.0051469	0	0	11	8	0	0
PBANKA_0417800	93 kDa	0.0018733	0.0027175	0.0019166	0.002129	7	12	7	9
PBANKA_0830200	160 kDa	0.0016188	0.0013418	0.00082809	0.0012265	11	11	5	10
PBANKA_0408500	119 kDa	0.0011081	0.0010716	0.0013227	0.00083954	6	7	7	5
PBANKA_0611600	97 kDa	0.00064694	0.0010725	0.0011031	0.00098029	3	6	5	5
PBANKA_1232200	128 kDa	0.00049996	0.0016577	0.00051151	0.0015152	3	11	3	8
PBANKA_1137800	291 kDa	0.00042069	0.00075557	0.00028695	0.00038248	6	13	4	6
PBANKA_0520200	34 kDa	0.0024273	0.005533	0.0055876	0.0060687	4	10	8	10
PBANKA_1305300	57 kDa	0.001482	0.0030711	0.0015162	0.0023579	4	9	4	7
PBANKA_1360300	42 kDa	0.0043954	0.0036434	0.0044969	0.0044402	8	8	6	8
PBANKA_0416000	105 kDa	0.00080463	0.001334	0.00082323	0.0010973	4	8	4	6
PBANKA_0404000	394 kDa	0.00060682	0	0.0002822	5.0155e-05	10	0	5	1
PBANKA_0712600	30 kDa	0.0020914	0.0057788	0.002853	0.0050706	2	8	3	6
PBANKA_1364300	57 kDa	0.0032812	0.0021154	0.002611	0.0019888	8	6	5	5
PBANKA_1320100	93 kDa	0.0011575	0.00038379	0.0026053	0.00063141	5	2	10	3
PBANKA_1214300	49 kDa	0.0016381	0.00033947	0.005028	0.00037234	3	1	11	1
PBANKA_0107300	61 kDa	0.0023546	0.0027883	0.0020649	0.0018349	7	9	6	6
PBANKA_1217700	49 kDa	0.0012655	0.0027973	0.00086315	0.0019176	3	8	2	5
PBANKA_1400600	152 kDa	0.0004228	0.00023365	0	0.0003844	3	2	0	3
PBANKA_1000600	36 kDa	0.0074435	0.0018985	0.0011716	0.0031234	7	3	2	4
PBANKA_0522000	55 kDa	0	0	0.0040188	0.0035712	0	0	7	8
PBANKA_1310500	42 kDa	0	0	0.0042112	0.0070167	0	0	7	12
PBANKA_1024900	111 kDa	0.00037621	0.00077963	0.00038491	0.00034204	2	5	2	2
PBANKA_0612200	144 kDa	0	0	0.001195	0.0015929	0	0	8	11
PBANKA_0306800	53 kDa	0.0011759	0.0022743	0.001203	0.0024945	3	7	3	6
PBANKA_0836800	38 kDa	0.0038744	0.0027528	0.0011326	0.0030193	7	6	2	5
PBANKA_0822900	94 kDa	0.0020626	0	0.0021102	0	9	0	9	0
PBANKA_1463900	22 kDa	0.0019962	0.002482	0.0040847	0.0036298	2	3	4	3
PBANKA_0310900	61 kDa	0.00033637	0.0030671	0.0013766	0.0021408	1	10	4	7
PBANKA_1204400	12 kDa	0.0068281	0.0084899	0.0052394	0.0093119	4	4	3	5
PBANKA_0619200	55 kDa	0.0019066	0.00094825	0.00078026	0.00034668	5	3	2	1
PBANKA_0930300	25 kDa	0.001707	0.004245	0.0017465	0.0054319	2	6	2	6
PBANKA_1314800	93 kDa	0.00043907	0.0016378	0.00044921	0.00099797	2	9	2	5
PBANKA_1214700	112 kDa	0.00038013	0.0003151	0.0013612	0.0003456	2	2	7	2
PBANKA_1463000	309 kDa	0.00028036	5.8098e-05	0.00014342	0.00012745	4	1	2	2
PBANKA_0714000	38 kDa	0.00052789	0.0035007	0.0027005	0.0019198	1	6	4	4
PBANKA_0931200	103 kDa	0	0.0011685	0	0.0012816	0	7	0	7
PBANKA_1017900	130 kDa	0.00048924	0.00027036	0.0003337	0.00059308	3	2	2	4
PBANKA_1449000	65 kDa	0.00094966	0.0010496	0.0012955	0.00086341	3	4	4	3
PBANKA_1035200	148 kDa	0.00028014	0.00046443	0.00042992	0.00038204	2	4	3	3
PBANKA_1326800	39 kDa	0.0010619	0.0013204	0	0.0014482	2	2	0	3
PBANKA_1115200	133 kDa	0.00064201	0.00039913	0.00032842	0.00029185	4	3	2	2
PBANKA_0405200	59 kDa	0.00034269	0.0017044	0.00035061	0.00093468	1	6	1	3
PBANKA_0416600	57 kDa	0	0.0018692	0.00038451	0.0027335	0	6	1	8
PBANKA_0610300	26 kDa	0	0	0	0.00072516	0	0	0	1
PBANKA_1218200	59 kDa	0.0013656	0.00084899	0.0010479	0.0012416	1	1	1	1
PBANKA_1036600	40 kDa	0.0015701	0.0021691	0.0016064	0.0019033	3	5	3	4
PBANKA_0505800	29 kDa	0.00488	0.00057788	0.0049928	0.00063382	7	1	7	1
PBANKA_0406500	60 kDa	0.00067774	0.0014045	0.00069341	0.00092428	2	5	2	3
PBANKA_0610200	86 kDa	0.00024096	0.00059922	0.00024653	0.00065724	1	3	1	3
PBANKA_0706800	75 kDa	0.00028274	0.0011719	0.00057855	0.00051412	1	5	2	2
PBANKA_0914300	49 kDa	0.0004318	0.0021476	0.00088356	0.0015703	1	6	2	4
PBANKA_0941800	13 kDa	0.0092874	0	0.0015837	0.0028146	2	0	1	2
PBANKA_1348900	61 kDa	0.00071769	0	0.00073427	0.0006525	2	0	2	2
PBANKA_0718800	22 kDa	0.0028689	0.0031708	0.0019568	0.0026083	2	4	2	3
PBANKA_0108800	15 kDa	0.0080582	0	0	0	1	0	0	0
PBANKA_0610900	48 kDa	0.00043078	0.0017854	0.00044074	0.0019583	1	4	1	5
PBANKA_1018300	70 kDa	0.0009256	0.00025575	0.00094699	0	3	1	3	0
PBANKA_1328100	45 kDa	0.00047815	0.0015854	0.00097839	0.0013042	1	4	2	3
PBANKA_1223800	111 kDa	0.00019166	0.00047661	0.00098045	0.00017425	1	3	5	1
PBANKA_1232500	84 kDa	0.0002551	0.00063437	0	0.00023193	1	3	0	1
PBANKA_0417600	170 kDa	0	0.00082229	0	0.00011274	0	8	0	1
PBANKA_1221600	129 kDa	0.00032558	0.00013494	0.00033311	0	1	1	1	0
PBANKA_1323200	97 kDa	0	0.0010789	0	0.0011833	0	6	0	6
PBANKA_1425100	61 kDa	0.0010054	0.00083342	0.0013715	0.0009141	3	3	4	3
PBANKA_1336400	36 kDa	0.0012096	0.00050134	0.00061878	0.0010997	2	1	1	2
PBANKA_0938300	63 kDa	0.00066058	0.00082136	0.0010138	0.0012012	2	3	2	3
PBANKA_1134100	58 kDa	0.00069055	0.0011448	0	0.00062783	2	4	0	2
PBANKA_0833600	153 kDa	0.00028318	0.0003521	0.00028973	0.00012873	2	3	2	1
PBANKA_0803100	95 kDa	0	0.00054923	0	0.0002008	0	3	0	1
PBANKA_1232100	36 kDa	0.0017395	0.0009613	0	0.0010544	2	2	0	2
PBANKA_1113400	85 kDa	0.0010133	0.00062997	0.00051837	0.00023032	3	2	2	1
PBANKA_1315300	102 kDa	0.00020779	0.00051674	0	0	1	3	0	0
PBANKA_0941900	11 kDa	0.0088666	0.0014699	0.0036286	0.0032245	3	1	2	2
PBANKA_1003800	56 kDa	0.001479	0.00061297	0.0015131	0.00033616	3	2	3	1
PBANKA_0936500	41 kDa	0.00052336	0.0017353	0.00053545	0.0014275	1	3	1	3
PBANKA_1210800	27 kDa	0	0.0039326	0	0.0043133	0	5	0	5
PBANKA_0514900	24 kDa	0	0.0014216	0.0017547	0.0015593	0	2	2	2
PBANKA_0917900	51 kDa	0.00080998	0.0010071	0.0008287	0.00073642	2	3	2	2
PBANKA_0720300	51 kDa	0.00042086	0.0010466	0.00086117	0.00076526	1	3	2	2
PBANKA_1441400	30 kDa	0	0.001147	0.0014157	0.001258	0	2	2	2
PBANKA_1326400	37 kDa	0.00054199	0.00044927	0.001109	0.00049277	1	1	2	1
PBANKA_1439100	99 kDa	0.00022006	0.00036483	0.00022515	0.00020007	1	2	1	1
PBANKA_1205000	28 kDa	0.00078391	0.0019494	0.0024061	0.0014254	1	2	2	1
PBANKA_0919100	45 kDa	0	0.00039022	0.00048163	0.00042799	0	1	1	1
PBANKA_1229000	131 kDa	0.00048108	0	0.00082034	0.0001458	3	0	5	1
PBANKA_1410400	68 kDa	0	0.00099119	0.00091754	0.00054357	0	4	3	2
PBANKA_1226600	52 kDa	0.0004041	0.00066993	0.00041344	0.00073479	1	1	1	2
PBANKA_0502200	55 kDa	0.00039112	0.00032421	0.00080031	0.00035559	1	1	2	1
PBANKA_1423300	27 kDa	0.0015095	0.00062564	0.0023166	0	2	1	3	0
PBANKA_0614500	37 kDa	0.0011171	0.00046301	0.001143	0.00050783	2	1	2	1
PBANKA_0812000	64 kDa	0.00034013	0.00028194	0.00034799	0	1	1	1	0
PBANKA_1430800	25 kDa	0.00084954	0	0.00086918	0.00077238	1	0	1	1
PBANKA_0615200	61 kDa	0	0.00086025	0	0.00094353	0	3	0	3
PBANKA_1010800	30 kDa	0	0.00058912	0.0014543	0.00064616	0	1	2	1
PBANKA_1014900	146 kDa	0	0.00048218	0	0.00026443	0	4	0	2
PBANKA_1138200	54 kDa	0.00038453	0.00095624	0	0.0003496	1	3	0	1
PBANKA_0612300	99 kDa	0.0015367	0.00018198	0	0	6	1	0	0
PBANKA_1242700	107 kDa	0	0.00064703	0	0.00070967	0	4	0	4
PBANKA_0407600	66 kDa	0	0.00052118	0	0.00085746	0	2	0	3
PBANKA_1202800	24 kDa	0	0	0.0028031	0.0041515	0	0	2	4
PBANKA_0209300	42 kDa	0.0014458	0.00079897	0.0014792	0.00087632	2	2	2	2
PBANKA_1432200	24 kDa	0.001707	0.0007075	0.0017465	0.001552	2	1	2	2
PBANKA_0314700	38 kDa	0.00055349	0.0009176	0.0011326	0.00050322	1	2	2	1
PBANKA_0303600	111 kDa	0.00018394	0.00030494	0.00018819	0.00033446	1	2	1	2
PBANKA_0706700	36 kDa	0	0.00047462	0	0	0	1	0	0
PBANKA_1302800	22 kDa	0	0.0023293	0.0019166	0.0025548	0	3	2	3
PBANKA_1321000	71 kDa	0.00092716	0.00051237	0.00094859	0.00056197	3	2	3	2
PBANKA_0609900	28 kDa	0.00074552	0.001236	0.0015255	0.0006778	1	2	1	1
PBANKA_0207200	45 kDa	0.0004769	0.0011859	0.00048792	0.0013007	1	3	1	3
PBANKA_1455100	38 kDa	0.00054361	0.0013518	0.00055617	0.00098846	1	3	1	2
PBANKA_0803600	144 kDa	0.00029772	0.00024679	0	0.00013534	2	2	0	1
PBANKA_1415600	108 kDa	0	0.00016039	0	0	0	1	0	0
PBANKA_1444100	61 kDa	0.000337	0.00083803	0.00034478	0.00030639	1	3	1	1
PBANKA_0207000	127 kDa	0	0.00027036	0	0	0	2	0	0
PBANKA_1235200	36 kDa	0.0029555	0	0.0012095	0.00053742	4	0	2	1
PBANKA_0110400	68 kDa	0.0016078	0	0.00098701	0	4	0	3	0
PBANKA_1217600	16 kDa	0.001156	0	0	0	1	0	0	0
PBANKA_0602700	40 kDa	0	0.0017554	0	0.00096268	0	4	0	2
PBANKA_1115300	52 kDa	0.0003988	0.00033058	0.00040802	0	1	1	1	0
PBANKA_1011400	169 kDa	0.00024817	0.00010286	0.00012695	0.00011281	2	1	1	1
PBANKA_1426900	104 kDa	0	0.00033312	0.00020558	0.00018269	0	2	1	1
PBANKA_1105100	143 kDa	0	0.00012289	0	0.00026958	0	1	0	2
PBANKA_1135000	18 kDa	0.0011938	0.00098957	0.0012214	0.0010854	1	1	1	1
PBANKA_0712100	121 kDa	0.00017942	0.00014873	0	0.00032625	1	1	0	2
PBANKA_1457000	48 kDa	0	0	0.00045358	0.00080613	0	0	1	2
PBANKA_1222300	34 kDa	0	0.00107	0	0	0	2	0	0
PBANKA_1032700	59 kDa	0.00036026	0.00059725	0	0.00065508	1	2	0	2
PBANKA_0801200	234 kDa	0	7.4327e-05	9.1739e-05	8.1523e-05	0	1	1	1
PBANKA_1022300	47 kDa	0	0.0010971	0.00045138	0.00080223	0	3	1	2
PBANKA_1208500	34 kDa	0.0012773	0.00052938	0.0019602	0	1	1	2	0
PBANKA_1340400	37 kDa	0	0.0018132	0	0.00099438	0	4	0	2
PBANKA_0916200	60 kDa	0	0.00055766	0	0.00091747	0	2	0	3
PBANKA_1129100	334 kDa	0	0.00016073	0	5.8762e-05	0	3	0	1
PBANKA_1309500	41 kDa	0	0.000444	0	0	0	1	0	0
PBANKA_1210900	68 kDa	0.00092404	0	0.00094539	0	3	0	3	0
PBANKA_1206600	50 kDa	0.00040862	0.00067742	0.00083612	0.0003715	1	2	2	1
PBANKA_0912100	38 kDa	0.00056548	0.00093749	0.0011571	0.0010282	1	2	2	2
PBANKA_0716000	139 kDa	0.0003109	0.00025771	0.00015904	0.00028266	2	2	1	2
PBANKA_0715500	35 kDa	0.00061292	0	0.00062709	0	1	0	1	0
PBANKA_0704800	45 kDa	0.00047319	0.0011767	0.00048413	0.00043021	1	3	1	1
PBANKA_0811300	135 kDa	0.00015746	0.00026104	0.0001611	0.00014316	1	2	1	1
PBANKA_0316000	99 kDa	0.00021214	0.00035169	0.00021704	0.00038574	1	2	1	2
PBANKA_0933600	24 kDa	0.0017733	0.00073497	0.0018143	0.00080613	2	1	2	1
PBANKA_0903900	113 kDa	0	0.00015465	0	0.00016962	0	1	0	1
PBANKA_1429400	11 kDa	0.001964	0	0.0020094	0.0035712	1	0	1	1
PBANKA_0316800	45 kDa	0.00094393	0.00039122	0	0.0004291	1	1	0	1
PBANKA_0604800	109 kDa	0.00019746	0	0.00020202	0.00017953	1	0	1	1
PBANKA_0104700	35 kDa	0.00063421	0.0015771	0	0.0005766	1	2	0	1
PBANKA_0105400	161 kDa	0	0.00010948	0	0	0	1	0	0
PBANKA_1320400	79 kDa	0	0.00043632	0	0	0	2	0	0
PBANKA_1009500	336 kDa	0.00012333	5.1115e-05	6.309e-05	0	2	1	1	0
PBANKA_0828000	142 kDa	0.00014814	0.00036838	0.00045468	0	1	3	3	0
PBANKA_0618900	26 kDa	0	0.00067291	0	0.0022142	0	1	0	3
PBANKA_1016300	43 kDa	0	0.0008032	0	0.00044048	0	2	0	1
PBANKA_1318400	53 kDa	0	0.0016039	0	0.00070365	0	4	0	2
PBANKA_0401500	147 kDa	0.00014659	0.00024302	0.00029996	0.00013328	1	2	2	1
PBANKA_1458300	117 kDa	0.0001782	0.00014771	0.00036463	0.00016201	1	1	2	1
PBANKA_0828300	13 kDa	0.0016308	0.0013518	0.0016685	0.0014827	1	1	1	1
PBANKA_1342300	34 kDa	0.00062767	0.00052029	0	0	1	1	0	0
PBANKA_1428700	152 kDa	0.00014462	0.00011988	0.00029592	0.00013148	1	1	2	1
PBANKA_1209400	16 kDa	0.0012773	0.0031763	0	0.0011613	1	3	0	1
PBANKA_1033800	769 kDa	2.801e-05	2.3218e-05	0	2.5466e-05	1	1	0	1
PBANKA_1120200	33 kDa	0.00061499	0.00050978	0.0006292	0.00055913	1	1	1	1
PBANKA_0819300	36 kDa	0	0.00048372	0	0	0	1	0	0
PBANKA_1427700	58 kDa	0.00036026	0.0011945	0	0.00032754	1	4	0	1
PBANKA_0506600	56 kDa	0	0.00062954	0.00077702	0.00034524	0	2	2	1
PBANKA_1433500	47 kDa	0	0.00073856	0	0.00040503	0	2	0	1
PBANKA_1301300	39 kDa	0	0.00089854	0.00055452	0.00098553	0	2	1	2
PBANKA_0938500	36 kDa	0	0.00046019	0.000568	0.00050475	0	1	1	1
PBANKA_1117700	34 kDa	0	0.00096744	0	0.00053055	0	2	0	1
PBANKA_1351800	59 kDa	0	0.00030281	0	0.00066425	0	1	0	2
PBANKA_1440600	163 kDa	0.0002651	0	0	0	2	0	0	0
PBANKA_0405800	37 kDa	0	0.00096436	0	0	0	2	0	0
PBANKA_1362400	37 kDa	0	0.0024186	0	0	0	5	0	0
PBANKA_0412800	27 kDa	0.00080463	0.00066698	0.00082323	0.00073155	1	1	1	1
PBANKA_0602800	17 kDa	0.0012425	0.00103	0.0012712	0.0011297	1	1	1	1
PBANKA_0204500	122 kDa	0.00017412	0.00014433	0	0	1	1	0	0
PBANKA_1322400	42 kDa	0	0	0.00053089	0.00047177	0	0	1	1
PBANKA_1308000	792 kDa	2.7294e-05	2.2625e-05	0	0	1	1	0	0
PBANKA_1405100	54 kDa	0	0	0	0.00036497	0	0	0	1
PBANKA_0519900	180 kDa	0	0	0.00011746	0	0	0	1	0
PBANKA_1409900	53 kDa	0	0.00065971	0.00040713	0.00036179	0	2	1	1
PBANKA_1028300	35 kDa	0	0.00049804	0.00061471	0.00054626	0	1	1	1
PBANKA_1131900	82 kDa	0	0.00021295	0.00026283	0	0	1	1	0
PBANKA_0313800	61 kDa	0	0	0	0.00030303	0	0	0	1
PBANKA_1420600	14 kDa	0.001485	0	0	0	1	0	0	0
PBANKA_0604300	39 kDa	0	0.0004588	0	0.00050322	0	1	0	1
PBANKA_0831800	93 kDa	0.00045892	0	0.00023477	0	1	0	1	0
PBANKA_1206100	62 kDa	0	0.00056389	0	0.00030924	0	2	0	1
PBANKA_1319200	122 kDa	0	0.0001419	0	0.00031127	0	1	0	2
PBANKA_1134200	28 kDa	0	0.00058232	0	0.0006387	0	1	0	1
PBANKA_1117000	14 kDa	0.0013733	0	0.0028101	0	1	0	2	0
PBANKA_0812300	24 kDa	0	0.0029687	0	0	0	3	0	0
PBANKA_0820000	45 kDa	0.0004794	0.00039739	0.00098096	0.00043586	1	1	2	1
PBANKA_1402600	103 kDa	0.0002034	0.0003372	0.0002081	0.00018492	1	2	1	1
PBANKA_1450300	58 kDa	0.00034269	0.00028406	0.00035061	0.00031156	1	1	1	1
PBANKA_1034400	50 kDa	0.00081178	0.00033645	0.00041527	0.00036903	2	1	1	1
PBANKA_1012800	33 kDa	0.00063201	0	0.00064662	0.00057461	1	0	1	1
PBANKA_0802100	93 kDa	0	0.00019021	0.00023477	0.00020862	0	1	1	1
PBANKA_0208100	66 kDa	0	0	0	0.00029867	0	0	0	1
PBANKA_1004000	30 kDa	0	0.00057568	0	0.00063141	0	1	0	1
PBANKA_1451500	43 kDa	0.00049499	0.00041031	0.00050643	0	1	1	1	0
PBANKA_0919000	47 kDa	0.00046476	0.00038525	0.0004755	0	1	1	1	0
PBANKA_1354100	26 kDa	0.0008011	0.0013281	0	0	1	2	0	0
PBANKA_1404900	45 kDa	0.00046476	0	0	0.00042255	1	0	0	1
PBANKA_1234000	17 kDa	0	0	0	0.0010064	0	0	0	1
PBANKA_0211300	62 kDa	0	0	0	0.00030695	0	0	0	1
PBANKA_1347700	151 kDa	0	0.00011875	0	0	0	1	0	0
PBANKA_0514500	46 kDa	0	0.00038822	0	0	0	1	0	0
PBANKA_1107100	67 kDa	0	0.00050552	0	0	0	2	0	0
PBANKA_1211300	44 kDa	0	0.00039843	0	0.00087401	0	1	0	2
PBANKA_0402100	218 kDa	0	0.00016601	0	0	0	2	0	0
PBANKA_1319000	80 kDa	0.00026019	0	0	0	1	0	0	0
PBANKA_1108400	32 kDa	0.0013332	0	0	0	2	0	0	0
PBANKA_1117100	15 kDa	0.0026861	0	0	0	1	0	0	0
PBANKA_0800600	12 kDa	0	0	0.0017465	0.001552	0	0	1	1
PBANKA_1145800	20 kDa	0	0.00084583	0.001044	0.00092772	0	1	1	1
PBANKA_1003400	261 kDa	8.0748e-05	6.6934e-05	8.2614e-05	0	1	1	1	0
PBANKA_1126500	108 kDa	0.00019226	0.00015937	0	0	1	1	0	0
PBANKA_0926600	90 kDa	0	0.00019587	0.00024175	0.00021483	0	1	1	1
PBANKA_1300700	184 kDa	0	0.0001875	0	0.00010282	0	2	0	1
PBANKA_1411300	118 kDa	0	0.00029892	0	0.00016393	0	1	0	1
PBANKA_1204800	23 kDa	0	0.001569	0	0.00086042	0	2	0	1
PBANKA_0407700	12 kDa	0	0	0	0.0014961	0	0	0	1
PBANKA_1429600	88 kDa	0	0.00060161	0	0.00021995	0	3	0	1
PBANKA_0100800	157 kDa	0	0.00010955	0.00013522	0	0	1	1	0
PBANKA_1204900	34 kDa	0	0.00052754	0	0.00057861	0	1	0	1
PBANKA_1026300	77 kDa	0.00028144	0	0	0	1	0	0	0
PBANKA_0823100	45 kDa	0	0.00075325	0	0.00041309	0	2	0	1
PBANKA_1308600	40 kDa	0	0.00041031	0	0	0	1	0	0
PBANKA_1431900	41 kDa	0	0	0	0.00045126	0	0	0	1
PBANKA_1102900	102 kDa	0	0.00017423	0	0	0	1	0	0
PBANKA_1039600	73 kDa	0	0.00024341	0.00030044	0.00026698	0	1	1	1
PBANKA_1131000	19 kDa	0	0.00083649	0.0010324	0.00091747	0	1	1	1
PBANKA_0411700	34 kDa	0	0.00053311	0.000658	0.00058472	0	1	1	1
PBANKA_0505100	21 kDa	0	0.00083649	0.0010324	0.00091747	0	1	1	1
PBANKA_1458800	165 kDa	0.00012917	0	0	0.00011744	1	0	0	1
PBANKA_1023900	24 kDa	0.00089098	0	0.00091158	0	1	0	1	0
PBANKA_1133200	33 kDa	0	0.00052571	0	0.0005766	0	1	0	1
PBANKA_1116500	46 kDa	0	0.00038427	0	0	0	1	0	0
PBANKA_1307500	209 kDa	0.00010319	0	0	0	1	0	0	0
PBANKA_1320200	268 kDa	0	6.6551e-05	0	7.2994e-05	0	1	0	1
PBANKA_1460700	65 kDa	0.0003291	0	0	0	1	0	0	0
PBANKA_0612400	127 kDa	0.00016803	0	0	0	1	0	0	0
PBANKA_0212100	37 kDa	0.00056028	0	0	0.00050939	1	0	0	1
PBANKA_1329400	36 kDa	0	0.00048527	0	0	0	1	0	0
PBANKA_1123500	293 kDa	0	6.0009e-05	0	0	0	1	0	0
PBANKA_1128200	59 kDa	0	0.00029629	0	0	0	1	0	0
PBANKA_1204200	52 kDa	0.00041512	0	0	0	1	0	0	0
PBANKA_1407000	54 kDa	0.00040055	0.00033203	0	0	1	1	0	0
PBANKA_0702800	55 kDa	0	0.00031412	0	0.00034453	0	1	0	1
PBANKA_1013200	52 kDa	0	0.00033058	0.00040802	0	0	1	1	0
PBANKA_1325600	126 kDa	0	0	0.00017351	0	0	0	1	0
PBANKA_0520600	12 kDa	0	0.0028839	0	0.0015815	0	1	0	1
PBANKA_0202500	124 kDa	0	0.00014516	0	0	0	1	0	0
PBANKA_0311000	157 kDa	0.00013159	0	0	0	1	0	0	0
PBANKA_0613200	199 kDa	0	0	0	9.7169e-05	0	0	0	1
PBANKA_1144000	35 kDa	0	0.00048683	0.00060088	0	0	1	1	0
PBANKA_0817700	40 kDa	0	0	0	0.00048274	0	0	0	1
PBANKA_1346600	101 kDa	0	0	0	0.00019491	0	0	0	1
PBANKA_1454600	269 kDa	0	0	8.2687e-05	0	0	0	1	0
PBANKA_0929900	92 kDa	0.00022774	0	0	0	1	0	0	0
PBANKA_1461800	48 kDa	0	0.00071755	0	0	0	2	0	0
PBANKA_0213200	273 kDa	0	0	0	0.00021226	0	0	0	3
PBANKA_1228000	25 kDa	0	0.0006882	0	0	0	1	0	0
PBANKA_0919900	160 kDa	0	0.00010995	0	0	0	1	0	0
PBANKA_0517600	54 kDa	0	0.00032145	0	0	0	1	0	0
PBANKA_0719100	34 kDa	0.00065001	0	0	0.00059097	1	0	0	1
PBANKA_1028400	25 kDa	0	0.00069134	0	0.00075827	0	1	0	1
PBANKA_1438900	34 kDa	0	0.00051674	0	0.00056676	0	1	0	1
PBANKA_1214000	62 kDa	0	0.00026149	0.00032275	0	0	1	1	0
PBANKA_1209000	25 kDa	0.00081541	0.00067591	0	0	1	1	0	0
PBANKA_0804100	178 kDa	0	9.6313e-05	0	0.00010564	0	1	0	1
PBANKA_1031200	66 kDa	0	0.00026609	0	0.00029185	0	1	0	1
PBANKA_1202700	87 kDa	0	0.00021175	0.00026136	0	0	1	1	0
PBANKA_1432400	114 kDa	0.00018283	0.00015156	0	0	1	1	0	0
PBANKA_0618600	28 kDa	0.00077724	0	0	0.00070665	1	0	0	1
PBANKA_1127700	80 kDa	0	0.00021974	0	0.00024102	0	1	0	1
PBANKA_0905000	9 kDa	0	0.0018464	0	0	0	1	0	0
PBANKA_1420300	24 kDa	0	0	0	0.00079837	0	0	0	1
PBANKA_0810800	67 kDa	0	0.0002694	0	0	0	1	0	0
PBANKA_1444800	52 kDa	0	0.00034023	0	0	0	1	0	0
PBANKA_0511900	44 kDa	0	0.00039224	0	0	0	1	0	0
PBANKA_0942900	73 kDa	0	0.00024225	0	0.0002657	0	1	0	1
PBANKA_0930000	18 kDa	0	0.0009768	0	0	0	1	0	0
PBANKA_1402500	109 kDa	0	0.00016056	0	0	0	1	0	0
PBANKA_0913700	58 kDa	0.00036974	0	0	0	1	0	0	0
PBANKA_0907400	30 kDa	0	0.00059142	0	0	0	1	0	0
PBANKA_API00270	10 kDa	0.0023417	0	0	0	1	0	0	0
PBANKA_0417200	33 kDa	0	0.00052938	0	0	0	1	0	0
PBANKA_0901900	331 kDa	6.4178e-05	0	0	0	1	0	0	0
PBANKA_0607800	75 kDa	0	0	0.00029245	0	0	0	1	0
PBANKA_0309100	48 kDa	0	0.00035375	0	0	0	1	0	0
PBANKA_1452600	27 kDa	0	0	0	0.00073479	0	0	0	1
PBANKA_1345600	54 kDa	0	0.00031741	0	0	0	1	0	0
PBANKA_1120100	150 kDa	0	0	0.00014464	0	0	0	1	0
PBANKA_1007500	48 kDa	0.00043801	0	0	0	1	0	0	0
PBANKA_0917400	58 kDa	0	0.00029745	0	0	0	1	0	0
PBANKA_1345800	56 kDa	0	0	0	0.00033279	0	0	0	1
PBANKA_0103300	235 kDa	0	7.4473e-05	0	0	0	1	0	0
PBANKA_0929300	45 kDa	0.00046714	0	0	0	1	0	0	0
PBANKA_0715900	100 kDa	0	0.00017544	0	0	0	1	0	0
PBANKA_0926700	18 kDa	0	0	0	0.0010004	0	0	0	1
PBANKA_1303700	27 kDa	0	0	0	0.00070967	0	0	0	1
PBANKA_0912200	96 kDa	0	0	0.00023388	0	0	0	1	0
PBANKA_0307800	32 kDa	0	0.00053689	0	0	0	1	0	0
PBANKA_0516600	37 kDa	0	0.0004884	0	0	0	1	0	0
PBANKA_0910200	89 kDa	0	0.00019238	0	0	0	1	0	0
PBANKA_1103100	14 kDa	0	0.001241	0	0	0	1	0	0
PBANKA_1216500	19 kDa	0	0.00089061	0	0	0	1	0	0
PBANKA_1233600	24 kDa	0	0.00073856	0	0	0	1	0	0
PBANKA_1434200	69 kDa	0	0.00025749	0	0	0	1	0	0
PBANKA_1463300	78 kDa	0	0.00023293	0	0	0	1	0	0
PBANKA_1139400	100 kDa	0	0.00017833	0	0	0	1	0	0
PBANKA_0620700	41 kDa	0	0	0	0.00046647	0	0	0	1
PBANKA_0701500	31 kDa	0	0	0	0.00061052	0	0	0	1
PBANKA_1313000	82 kDa	0	0.00020999	0	0	0	1	0	0
PBANKA_0910300	453 kDa	0	3.9234e-05	0	0	0	1	0	0
PBANKA_0608600	102 kDa	0	0	0.00021381	0	0	0	1	0
PBANKA_0310000	38 kDa	0	0	0	0.00049719	0	0	0	1
PBANKA_0823500	64 kDa	0.00033029	0	0	0	1	0	0	0
PBANKA_1414100	24 kDa	0	0.00071082	0	0	0	1	0	0
PBANKA_0604200	133 kDa	0.00015678	0	0	0	1	0	0	0
PBANKA_0517800	74 kDa	0.0002845	0	0	0	1	0	0	0
PBANKA_1019700	137 kDa	0	0	0.00015891	0	0	0	1	0
PBANKA_1113000	27 kDa	0	0.00062051	0	0	0	1	0	0
PBANKA_1446800	80 kDa	0	0	0	0.00023488	0	0	0	1
PBANKA_0518700	105 kDa	0	0.0001686	0	0	0	1	0	0
PBANKA_0707400	33 kDa	0.00063421	0	0	0	1	0	0	0

### Sheet: P. berghei 2.34 line
Accession	kDa	NSAF.ARK1_0%	NSAF.AKiT1_0%	NSAF.AKiT1_0.1%	Peptides.ARK1_0%	Peptides.AKiT1_0%	Peptides.AKiT1_0.1%
PBANKA_0621300	205 kDa	0	0.020571	0.022609	0	93	94
PBANKA_1434700	230 kDa	0.00037034	0.008721	0.00076423	2	71	8
PBANKA_1118600	91 kDa	0.027976	0.0061265	0.0030262	37	26	12
PBANKA_1243900	176 kDa	0	0.0084066	0.0016205	0	54	12
PBANKA_0612200	144 kDa	0	0.0097288	0.0030331	0	47	19
PBANKA_1343200	269 kDa	0.0074986	0	8.2308e-05	35	0	1
PBANKA_0711900	75 kDa	0.0058373	0.0031522	0.0060229	10	13	19
PBANKA_0805700	83 kDa	0.0091937	0.0019504	0.002108	16	8	7
PBANKA_1310500	42 kDa	0	0.0092303	0.0090852	0	18	16
PBANKA_0610300	26 kDa	0.0064236	0.020441	0.0024854	3	5	3
PBANKA_1442300	96 kDa	0	0	0.0094976	0	0	27
PBANKA_1331900	45 kDa	0.010164	0.0066648	0.0033368	9	13	7
PBANKA_1133300	49 kDa	0.010792	0.0028178	0.0047109	11	8	11
PBANKA_1210200	111 kDa	0.0045495	0.001126	0.00078235	12	7	4
PBANKA_1437300	93 kDa	0.0036411	0.0019311	0.0016436	8	10	7
PBANKA_0104100	41 kDa	0.027086	0	0	14	0	0
PBANKA_1206900	50 kDa	0.0049584	0.0024545	0.0034107	5	6	7
PBANKA_0417800	93 kDa	0.00047147	0.004401	0.00024323	1	19	1
PBANKA_1238800	128 kDa	0.0029394	0.0011086	0.0013479	8	8	8
PBANKA_1202800	24 kDa	0	0.016384	0.0009486	0	13	1
PBANKA_0522000	55 kDa	0	0.0036912	0.001224	0	9	3
PBANKA_0404000	394 kDa	0.00022214	0.00056552	5.73e-05	2	12	1
PBANKA_1459300	42 kDa	0.0039122	0.00082998	0.0050458	4	2	9
PBANKA_0408400	126 kDa	0.0017201	0.0014596	0	5	10	0
PBANKA_0818900	72 kDa	0.0028245	0.0011984	0.00087429	5	5	3
PBANKA_1400600	152 kDa	0.0014188	0.00036119	0.00058556	5	3	4
PBANKA_0522700	50 kDa	0.00081722	0.0010402	0.0029512	1	3	6
PBANKA_0416000	105 kDa	0.00081002	0.00068738	0.00062683	2	4	3
PBANKA_1214300	49 kDa	0.0016491	0.002449	0	2	6	0
PBANKA_1353900	135 kDa	0.0026128	0	0	8	0	0
PBANKA_1137800	291 kDa	0.00098819	0.0001198	0.00021849	7	2	3
PBANKA_0408500	119 kDa	0.0018592	0.00015777	0.00057549	5	1	3
PBANKA_1362000	94 kDa	0.0022898	0.00097158	0.00023627	4	5	1
PBANKA_0912100	38 kDa	0.0011385	0	0.0076358	1	0	11
PBANKA_1125600	56 kDa	0.00071967	0.0018321	0.00074255	1	5	2
PBANKA_1320100	93 kDa	0	0.00098882	0.0014427	0	5	6
PBANKA_1309500	41 kDa	0.0043138	0.0032031	0	4	7	0
PBANKA_1439200	93 kDa	0.0039685	0	0	9	0	0
PBANKA_0830200	160 kDa	0.0005432	0.0005762	0.00042036	2	5	3
PBANKA_0407600	66 kDa	0.0018989	0.00026856	0.00065308	2	1	2
PBANKA_0712600	30 kDa	0.0042109	0.0017867	0.0021724	3	3	3
PBANKA_0213200	273 kDa	0	0	0.00072752	0	0	8
PBANKA_1010800	30 kDa	0.0042928	0.0030357	0.00073821	3	5	1
PBANKA_0604800	109 kDa	0.0015903	0.00033737	0	4	2	0
PBANKA_0611600	97 kDa	0.00086836	0.00018422	0	2	1	0
PBANKA_1360300	42 kDa	0.0049164	0.00083441	0	5	2	0
PBANKA_0103900	82 kDa	0	0	0.0018069	0	0	7
PBANKA_0417700	50 kDa	0.0064945	0	0	7	0	0
PBANKA_1229000	131 kDa	0.00064574	0.00027399	0.00033314	2	2	2
PBANKA_1217600	16 kDa	0.0046551	0.00098757	0.0012008	1	1	1
PBANKA_1423300	27 kDa	0.0045589	0.00064477	0.00078397	3	1	1
PBANKA_0519900	180 kDa	0.00046229	0.00019615	0	2	2	0
PBANKA_1217700	49 kDa	0.0016986	0.0014414	0	2	4	0
PBANKA_1364300	57 kDa	0.0014681	0.0015572	0	2	5	0
PBANKA_1428700	152 kDa	0.0014559	0.00012354	0	5	1	0
PBANKA_1232500	84 kDa	0.0015408	0.00021793	0	3	1	0
PBANKA_0614500	37 kDa	0.0067477	0	0	5	0	0
PBANKA_0414300	54 kDa	0	0	0.002906	0	0	7
PBANKA_1358800	26 kDa	0	0	0.00527	0	0	5
PBANKA_1205000	28 kDa	0.0031566	0.00066968	0.00081425	2	1	1
PBANKA_0108800	15 kDa	0.0081121	0.0011473	0.001395	2	1	1
PBANKA_0941900	11 kDa	0.0035704	0.0060596	0.001842	1	3	1
PBANKA_1232100	36 kDa	0.0035024	0	0.00060229	3	0	1
PBANKA_0704700	57 kDa	0.00075513	0.0012816	0	1	4	0
PBANKA_1314800	93 kDa	0.00088401	0	0.00068409	2	0	3
PBANKA_1329300	25 kDa	0	0	0.0034184	0	0	4
PBANKA_0610900	48 kDa	0	0	0.0022373	0	0	4
PBANKA_1214700	112 kDa	0	0.0004871	0	0	3	0
PBANKA_0506000	212 kDa	0	0	0.00041927	0	0	4
PBANKA_1457000	48 kDa	0	0.0018936	0	0	5	0
PBANKA_1346700	15 kDa	0.0052914	0.0011226	0.0013649	2	1	1
PBANKA_0520200	34 kDa	0.0036653	0.00051839	0.0006303	3	1	1
PBANKA_0912300	118 kDa	0.00072606	0	0.00037457	2	0	2
PBANKA_1115200	133 kDa	0.00032315	0.00013711	0	1	1	0
PBANKA_0416600	57 kDa	0.00075669	0	0.0011711	1	0	3
PBANKA_1301300	39 kDa	0.0032737	0.00046301	0	3	1	0
PBANKA_1135100	17 kDa	0.0073063	0	0	3	0	0
PBANKA_1354400	22 kDa	0.0039973	0.00084802	0	2	1	0
PBANKA_1206600	50 kDa	0.0032908	0	0	4	0	0
PBANKA_1404900	45 kDa	0.0018715	0	0	2	0	0
PBANKA_0920500	54 kDa	0	0.0016924	0	0	5	0
PBANKA_1211300	44 kDa	0.00096776	0.00041062	0.00049927	1	1	1
PBANKA_1414400	137 kDa	0.00031324	0.00013291	0.0001616	1	1	1
PBANKA_1135000	18 kDa	0.0024036	0.0010198	0.00124	1	1	1
PBANKA_1204400	12 kDa	0.0068738	0.0014583	0.0017731	2	1	1
PBANKA_0903900	113 kDa	0.00037564	0.00031876	0	1	2	0
PBANKA_0720100	512 kDa	0	3.6245e-05	4.407e-05	0	1	1
PBANKA_0612300	99 kDa	0.00044201	0	0.00068409	1	0	3
PBANKA_0610200	86 kDa	0.00097031	0	0.00050058	2	0	2
PBANKA_1458300	117 kDa	0	0.00030446	0.00018509	0	2	1
PBANKA_0110400	68 kDa	0.00064745	0	0	1	0	0
PBANKA_0715200	32 kDa	0.0041013	0.00058006	0	2	1	0
PBANKA_0207000	127 kDa	0.00065669	0	0.00016939	2	0	1
PBANKA_0619100	22 kDa	0.0056868	0	0.00097794	3	0	1
PBANKA_0913700	58 kDa	0.0014889	0	0	2	0	0
PBANKA_1200600	251 kDa	0	0.00014146	0	0	2	0
PBANKA_1326400	37 kDa	0	0.00046301	0	0	1	0
PBANKA_0817700	40 kDa	0.001069	0	0	1	0	0
PBANKA_0406000	166 kDa	0	0	0.00052884	0	0	4
PBANKA_1410400	68 kDa	0.0018056	0	0	3	0	0
PBANKA_1449000	65 kDa	0.0025494	0	0	4	0	0
PBANKA_0511900	44 kDa	0.0019054	0	0	2	0	0
PBANKA_0823400	45 kDa	0.003536	0	0	4	0	0
PBANKA_1115700	69 kDa	0	0	0.00096632	0	0	3
PBANKA_0836200	79 kDa	0.0010537	0	0	2	0	0
PBANKA_1210800	27 kDa	0	0	0.0024639	0	0	2
PBANKA_1024900	111 kDa	0	0	0.00058616	0	0	3
PBANKA_0929900	92 kDa	0.00091708	0	0	2	0	0
PBANKA_1221600	129 kDa	0.001311	0	0	2	0	0
PBANKA_0607400	162 kDa	0	0	0.0004051	0	0	3
PBANKA_1416300	17 kDa	0	0.0010761	0.0013084	0	1	1
PBANKA_1334300	32 kDa	0.0013671	0.00058006	0	1	1	0
PBANKA_1415600	108 kDa	0	0.00016529	0.00020098	0	1	1
PBANKA_1420600	14 kDa	0	0.0012686	0.0015424	0	1	1
PBANKA_1463000	309 kDa	0.00014112	0	7.2802e-05	1	0	1
PBANKA_1446500	198 kDa	0.00020931	8.8808e-05	0	1	1	0
PBANKA_0314700	38 kDa	0.0011144	0	0.0011498	1	0	2
PBANKA_1019700	137 kDa	0.00031271	0	0.00032265	1	0	2
PBANKA_0941800	13 kDa	0.0031165	0	0.0016078	1	0	1
PBANKA_0918000	35 kDa	0.0011675	0	0.0012046	1	0	2
PBANKA_1145800	20 kDa	0.0041089	0.00087171	0	2	1	0
PBANKA_1231800	18 kDa	0.0044576	0	0.0011498	1	0	1
PBANKA_0930300	25 kDa	0.0017185	0	0.00088655	1	0	1
PBANKA_1410000	47 kDa	0.00087559	0.00037151	0	1	1	0
PBANKA_1305300	57 kDa	0.0014919	0	0.00038483	2	0	1
PBANKA_0105400	161 kDa	0.00026591	0	0.00013718	1	0	1
PBANKA_0316000	99 kDa	0.00042712	0	0.00022035	1	0	1
PBANKA_1458800	165 kDa	0	0	0.00013417	0	0	1
PBANKA_0911700	141 kDa	0	0	0.00015424	0	0	1
PBANKA_1105100	143 kDa	0	0	0.00046198	0	0	3
PBANKA_0405400	15 kDa	0.0077693	0	0	3	0	0
PBANKA_1031900	51 kDa	0.0023726	0	0	3	0	0
PBANKA_1407600	19 kDa	0.0067684	0	0	3	0	0
PBANKA_1003800	56 kDa	0.0022333	0	0	3	0	0
PBANKA_1423600	16 kDa	0.0051076	0	0	2	0	0
PBANKA_1241800	107 kDa	0	0	0.00060229	0	0	3
PBANKA_0001601	37 kDa	0.0022631	0	0	2	0	0
PBANKA_0309100	48 kDa	0.0017185	0	0	2	0	0
PBANKA_1231000	16 kDa	0	0	0.0025129	0	0	2
PBANKA_1208500	34 kDa	0.0012858	0	0	1	0	0
PBANKA_1215600	30 kDa	0.0028072	0	0	2	0	0
PBANKA_1033900	25 kDa	0.0016869	0	0	1	0	0
PBANKA_0505800	29 kDa	0.0014036	0	0	1	0	0
PBANKA_0903600	94 kDa	0.00045178	0	0.00023307	1	0	1
PBANKA_1032700	59 kDa	0.00072534	0	0.0003742	1	0	1
PBANKA_0501000	321 kDa	0	5.724e-05	6.9393e-05	0	1	1
PBANKA_0211300	62 kDa	0.00067976	0.00028842	0	1	1	0
PBANKA_1406800	9 kDa	0.0044847	0	0.0023137	1	0	1
PBANKA_0820000	45 kDa	0.00096522	0	0.00049796	1	0	1
PBANKA_1337500	373 kDa	0	0	5.9325e-05	0	0	1
PBANKA_1311000	55 kDa	0	0.00033556	0	0	1	0
PBANKA_1402300	981 kDa	4.4619e-05	0	0	1	0	0
PBANKA_1106700	46 kDa	0.0017895	0	0	2	0	0
PBANKA_1210900	68 kDa	0.0012403	0	0	2	0	0
PBANKA_0801200	234 kDa	0.00036107	0	0	2	0	0
PBANKA_1323000	40 kDa	0.0021696	0	0	2	0	0
PBANKA_0405200	59 kDa	0.0013799	0	0	2	0	0
PBANKA_1434200	69 kDa	0.0012508	0	0	2	0	0
PBANKA_1229200	22 kDa	0.0040861	0	0	2	0	0
PBANKA_0804300	98 kDa	0	0	0.00044483	0	0	2
PBANKA_1019400	33 kDa	0.0025898	0	0	2	0	0
PBANKA_0410300	36 kDa	0.0024274	0	0	2	0	0
PBANKA_0717800	24 kDa	0.0035878	0	0	2	0	0
PBANKA_1034400	50 kDa	0.0016344	0	0	2	0	0
PBANKA_1239200	41 kDa	0.0010075	0	0	1	0	0
PBANKA_0803100	95 kDa	0	0	0.00022941	0	0	1
PBANKA_0917900	51 kDa	0.0016308	0	0	2	0	0
PBANKA_0720300	51 kDa	0	0.00071906	0	0	2	0
PBANKA_1423500	25 kDa	0.0017105	0	0	1	0	0
PBANKA_0306800	53 kDa	0.0015783	0	0	2	0	0
PBANKA_1221200	19 kDa	0.0044847	0	0	2	0	0
PBANKA_1347700	151 kDa	0.00028843	0	0	1	0	0
PBANKA_1022000	12 kDa	0.0035024	0	0	1	0	0
PBANKA_0936500	41 kDa	0	0	0.0010872	0	0	2
PBANKA_0617100	20 kDa	0.0021257	0	0	1	0	0
PBANKA_1234500	23 kDa	0.0019254	0	0	1	0	0
PBANKA_1035200	148 kDa	0.00028202	0	0	1	0	0
PBANKA_0409300	114 kDa	0.00037525	0	0	1	0	0
PBANKA_0407700	12 kDa	0.0033131	0	0	1	0	0
PBANKA_1303700	27 kDa	0	0	0.00081077	0	0	1
PBANKA_0906400	16 kDa	0.0025717	0	0	1	0	0
PBANKA_0811300	135 kDa	0	0	0.00016355	0	0	1
PBANKA_0406500	60 kDa	0	0	0.00035199	0	0	1
PBANKA_1009300	28 kDa	0	0.00066682	0	0	1	0
PBANKA_0303600	111 kDa	0.00037034	0	0	1	0	0
PBANKA_0502200	55 kDa	0.00078747	0	0	1	0	0
PBANKA_1209000	25 kDa	0.0016417	0	0	1	0	0
PBANKA_1219500	49 kDa	0.00086529	0	0	1	0	0
PBANKA_1231700	28 kDa	0.0014144	0	0	1	0	0
PBANKA_1348900	61 kDa	0.00072249	0	0	1	0	0
PBANKA_1123500	293 kDa	0	0	7.5197e-05	0	0	1
PBANKA_0401500	147 kDa	0	0	0.00015226	0	0	1
PBANKA_0501300	127 kDa	0	0	0.00017295	0	0	1
PBANKA_0604300	39 kDa	0	0	0.00057491	0	0	1
PBANKA_1354500	22 kDa	0.0019666	0	0	1	0	0
PBANKA_0417500	16 kDa	0.0028072	0	0	1	0	0
PBANKA_1028400	25 kDa	0.0016792	0	0	1	0	0
PBANKA_0804100	178 kDa	0.00023394	0	0	1	0	0
PBANKA_0303000	67 kDa	0.00064859	0	0	1	0	0
PBANKA_0307000	11 kDa	0.0038307	0	0	1	0	0
PBANKA_0707400	33 kDa	0.0012769	0	0	1	0	0
PBANKA_1018600	19 kDa	0.0022842	0	0	1	0	0
PBANKA_1305100	25 kDa	0.0016947	0	0	1	0	0
PBANKA_1322400	42 kDa	0.0010447	0	0	1	0	0
PBANKA_0715500	35 kDa	0	0.00052361	0	0	1	0
PBANKA_0209300	42 kDa	0	0.0004117	0	0	1	0
PBANKA_1401300	22 kDa	0	0	0.00097794	0	0	1
PBANKA_0314600	60 kDa	0.00072966	0	0	1	0	0
PBANKA_0708000	86 kDa	0	0	0.00024996	0	0	1
PBANKA_0923400	15 kDa	0.0029657	0	0	1	0	0
PBANKA_0615200	61 kDa	0.00069649	0	0	1	0	0
