## Supplementary material for "A Modular Chromosomal Passenger Complex Rewires Chromosome Segregation in *Plasmodium berghei*": TableS7

### Sheet: Sheet1
modification	base plasmid	gene	oligo ID	sequence	description
Tagging at the C terminus	pCPY	PBANKA_0104100	MB1485	tgGCGGCCGCAGAGGTACTCATGATTACTGGTC	pCPY-ARK1_CDS_F
		PBANKA_0104100	MB1486	tgGGGCCCTTAGTCTAACGGGTCCTGATTCGTATGCACTTCATCCAGTGGGTCTTGGTTTGTGTGAACCTCCCGCGGTTTATTATGAAACCAAATTGGAGTAAGAAAAGA	pCPY-ARK1_CDS_R
		PBANKA_0104100	MB1487	TGGGTACCATGCAAAAAATATTTATGGGTAAAAAGTATATATTTATTTGACAT	pCPY-ARK1_UTR_F
		PBANKA_0104100	MB1488	TGGCGGCCGCTGGAAACTTATTAATTTTTTATTTTTTCCAAAATTGAATTACTG	pCPY-ARK1_UTR_R
		PBANKA_0104100	MB1664	GGATTATCTGCACATATAGGATCTAAACA	pCPY-ARK1_INT
		PBANKA_1343200	MB1036	CTGGTACCACGAGATCTAAAAATATACAAATAAATATAATTCTAGATATCCCCTTATACT	pCPY-INCENP1_UTR_F
		PBANKA_1343200	MB1037	CTGCGGCCGCAAAAATATATCATACACTTAGTGCAATCCT	pCPY-INCENP1_UTR_R
		PBANKA_1343200	MB1038	CTGCGGCCGCAGAGACTAACATTCTAAAATTAACACAAGA	pCPY-INCENP1_CDS_F
		PBANKA_1343200	MB1039	CTCCTAGGGAATAATTTTTTAAAAACAGAAGTAGCCATTTTAAA	pCPY-INCENP1_CDS_R
		PBANKA_1343200	MB1665	CTGGTAATAGTAGTAATAATACCCTGGA	pCPY-INCENP1_INT
		PBANKA_1353900	MB1526	TGGCGGCCGCGTATGAAAATATATACCTATGAAAAATGCTTTTGC	pCPY-INCENP2_UTR_F
		PBANKA_1353900	MB1527	TGCCGCGGCTCGAGTATTATCGAATTGCACTTTTTACTCCTCT	pCPY-INCENP2_UTR_R
		PBANKA_1353900	MB1528	TGGGTACCATACACCTTTTTTGGTATAGTTATGATTATTGTATTTTT	pCPY-INCENP2_CDS_F
		PBANKA_1353900	MB1529	TGGCGGCCGCGAACGTTCATACAATTTCTATAGACTTATTCG	pCPY-INCENP2_CDS_R
		PBANKA_1353900	MB1530	GAATGCAATATGTTCTTAGATCCTCTAC	pCPY-INCENP2_INT
		PBANKA_0612300	MB1337	TGGGTACCAAACTTGAAAAATACATGTCTTAATATTTTCATTTACCA	pCPY-AKiT7_UTR_F
		PBANKA_0612300	MB1338	TGGCGGCCGCTCACATTTAGCACAAATTATGATCCTCTAAT	pCPY-AKiT7_UTR_R
		PBANKA_0612300	MB1339	TGGCGGCCGCAATGCAGAATGACAAACGATCATATAATAAAG	pCPY-AKiT7_CDS_F
		PBANKA_0612300	MB1340	TGCTCGAGTATTTTGAAAAGTATACTCCTTGAGTTTTTGC	pCPY-AKiT7_CDS_R
		PBANKA_0612300	MB1327	GGGAAACCTCAAGATGTAATAAATAAACAG	pCPY-AKiT7_INT
		mBFP2	MB1626	GCACTTGAAGTGATGGTTGT	pCPY-mBFP2_INT
Replacement of the 5’UTR	pNP	PBANKA_0104100	MB1249	TGGCGGCCGCATCCAAATTTACATATACATATTTCTTTTACTTTATTTTCTTACG	pNP-ARK1_UTR_F
		PBANKA_0104100	MB1250	TGGAATTCTTTTTCGAAGAATGTGTGCATATATGTAAA	pNP-ARK1_UTR_R
		PBANKA_0104100	MB1251	TGGGGCCCAACGAATCAGCTAGTAGTCCA	pNP-ARK1_CDS_F
		PBANKA_0104100	MB1252	TGGCGGCCGCTACTTGTATGGAACCACGTATACA	pNP-ARK1_CDS_R
		PBANKA_0104100	MB1258	CCCAAATTATTTCGAATAACATAGTTGC	pNP-ARK1_INT
		PBANKA_1343200	MB1051	TGGGGCCCCTTGTTGTAACAGAAAGCACACTT	pNP-INCENP1_CDS_F
		PBANKA_1343200	MB1052	TGGCGGCCGCAACCTTTCTTTGACTTTTTATTAGGATGTTTATGT	pNP-INCENP1_CDS_R
		PBANKA_1343200	MB1053	TGGCGGCCGCACAAAGCATACATAGAGAAATACAAATAGTAAAAGG	pNP-INCENP1_UTR_F
		PBANKA_1343200	MB1054	TGGAATTCGATGCACATAATTAATTTTATTAATGAAAAATGTGTTGTTT	pNP-INCENP1_UTR_R
		PBANKA_1343200	MB1075	GATGTGTTTGACTTTCTACTTGTAACATTT	pNP-INCENP1_INT
		PBANKA_1353900	MB1600	TGGCGGCCGCGAACAAGAAACAGACATGTTTGAATGA	pNP-INCENP2_UTR_F
		PBANKA_1353900	MB1601	TGGAATTCGTATATATGCTTACCCCAAC	pNP-INCENP2_UTR_R
		PBANKA_1353900	MB1578	TGGGGCCCAATACTTTTGTGGAAAATGGTGATATAAATAAAAATGA	pNP-INCENP2_CDS_F
		PBANKA_1353900	MB1579	TGGCGGCCGCTTTTTGTATAATCCCATATATAACAGAATTTTGTTTTATTGC	pNP-INCENP2_CDS_R
		PBANKA_1353900	MB1608	GTTAATCTGATTAGGATGTGGATTGTTAGA	pNP-INCENP2_INT
		PBANKA_1400600	MB1306	cattcttaacaaaattaataatgcaaagccc	pNP-CLAG_INT
		PBANKA_0405800	MB1307	GATCAAAGTTGGAACATATATATTGCCT	pNP-SKA_INT
PAC	pBAT1_PB401	PbCEN5	MB1700	tgGATATCtgatgggttacattttgtaagaaataagaaaaT	PbCEN5_F
		PbCEN5	MB1701	tgGAGCTCtttaaGGTATTTGTATCATAATCATTTTGTTTGTCT	PbCEN5_R
