## Supplementary material for "A Modular Chromosomal Passenger Complex Rewires Chromosome Segregation in *Plasmodium berghei*": TableS8

### Sheet: Sheet1
antibody/stain	raised in	reference	source	dilution			lot/batch	other lot/batch
				IFA	U-ExM	western blot
SYTOX Deep Red Nucleic Acid Stain	-	S11381	Invitrogen		1/1600		2916338
Hoechst 33342, trihydrochloride, trihydrate	-	H3570	Invitrogen		1/400		2831276
Alexa Fluor™ 405 NHS Ester (Succinimidyl Ester)	-	A30000	Invitrogen		1/250		2884573
DyLight™ 488 NHS Ester	-	46402	Invitrogen		1/250		ZE4298191
α-alpha-tubulin	guinea pig	ABCD_AA345	Unige antibody facility		1/320		45258	AA345-Gp
α-beta-tubulin	guinea pig	ABCD_AA344	Unige antibody facility		1/343		45258	AA344-Gp
α-HA (3F10)	rat	11867431001	Roche		1/666	1/1000	66109200	75279200
α-Rabbit IgG (H+L) Alexa Fluor™ 568	goat	A11011	Invitrogen		1/1000		2782620
α-Guinea Pig IgG (H+L) Alexa Fluor™ 568	goat	A11075	Invitrogen		1/1000		2872022
α-Rat IgG (H+L) Alexa Fluor™ 488	goat	A11006	Invitrogen		1/1000		2747446
α-Guinea Pig IgG (H+L) Alexa Fluor™ 647	goat	A21450	Invitrogen		1/1000		2795342
α-Ty	rabbit	Uboldi et al. (2015). Cell Host Microbe. Dec 9;18(6):670-81	Chris Tonkin (WEHI)		1/500	-
α-Ty	mouse	clone BB2	In house hybridoma		1/500	1/5	/
α-Myc	mouse	In house hybridoma				1/10	/
α-Strep-tag II	rabbit	ab76949	abcam			1/2000 - 1/1000	1101072-11
α-rabbit IgG - HRP	goat	A8275	Sigma-Aldrich	-	-	1/3000
α-mouse IgG - HRP	goat	A5278	Sigma-Aldrich	-	-	1/3000
α-RFP	rat	5F8-20	Chromotek		1/500		D0000062
α-RFP	rabbit	600-401-379S	Rockland		1/500		48776
